# EFA6B regulates a stop signal for collective invasion in breast cancer

**DOI:** 10.1101/2020.03.19.998575

**Authors:** Fayad Racha, Vázquez Rojas Monserrat, Partisani Mariagrazia, Finetti Pascal, Dib Shiraz, Virolle Virginie, Cabaud Olivier, Lopez Marc, Birnbaum Daniel, Bertucci François, Franco Michel, Luton Frédéric

## Abstract

Cancer is initiated by somatic mutations in oncogenes or tumor suppressor genes, however additional mutations provide selective advantages to the tumor cells to resist treatment and develop metastases, therefore identification of secondary mutations is of paramount importance. EFA6B (Exchange Factor for ARF6, B) expression is reduced in breast cancer. To study the pro-tumoral impact of the loss of EFA6B we have invalidated its gene in normal human mammary cells. We found that EFA6B knock-out triggers a transcriptional reprogramming of the cell-to-ECM interaction machinery and unleashes CDC42-dependent collective invasion in collagen. In addition, invasive and metastatic tumors isolated from patients have lower expression of EFA6B and display gene ontology signatures identical to those of EFA6B knock-out cells. Thus, we reveal a new EFA6B-regulated molecular mechanism that controls the invasive potential of mammary cells; this finding opens up new avenues for the treatment of invasive breast cancer.
