## Supplementary Table S1 for "EFA6B regulates a stop signal for collective invasion in breast cancer"

### Sheet: Table S1
Table S1: List of 296 genes differentially expressed between the PSD4 KO MCF10A cells (N=5, including KO55 (N=3) and KO2.9 cells (N=2)) and the PSD4 WT MCF10A cells (N=3)
PID	Gene Symbol	Title	Cytoband	Entrez Gene ID	WT (mean log2)	KO (mean log2)	KO vs. WT, log2-ratio	t	p-value	q-value	Associated to	Category of Matrisome genes
17081059	LOC100270680	uncharacterized LOC100270680	8q24	100270680	4.6785	6.55792	1.87942	9.89911	1.01583e-06	0.00284433	up KO+2.9 vs. WT
16842297	SLC47A2	solute carrier family 47, member 2	17p11.2	146802	5.69876	7.67421	1.97546	8.7464	3.342e-06	0.00321164	up KO+2.9 vs. WT
16990304	PCDHB12	protocadherin beta 12	5q31	56124	5.41414	7.21731	1.80317	8.23746	5.88175e-06	0.00411722	up KO+2.9 vs. WT
17043702	TMEM106B	transmembrane protein 106B	7p21.3	54664	7.91466	8.98521	1.07055	7.35398	1.67443e-05	0.00675586	up KO+2.9 vs. WT
17044568	TAX1BP1	Tax1 (human T-cell leukemia virus type I) binding protein 1	7p15	8887	9.37997	10.4796	1.09967	7.29125	1.80961e-05	0.00675586	up KO+2.9 vs. WT
17055556	SNX13	sorting nexin 13	7p21.1	23161	7.8015	8.91152	1.11002	7.11912	2.24463e-05	0.00740858	up KO+2.9 vs. WT
16896561	CYP1B1	cytochrome P450, family 1, subfamily B, polypeptide 1	2p22.2	1545	7.30619	9.03935	1.73317	7.11756	2.24904e-05	0.00740858	up KO+2.9 vs. WT
17056896	VPS41	vacuolar protein sorting 41 homolog (S. cerevisiae)	7p14-p13	27072	7.89172	8.93327	1.04155	7.03637	2.49273e-05	0.00775516	up KO+2.9 vs. WT
17095194	RASEF	RAS and EF-hand domain containing	9q21.32	158158	6.24369	7.29625	1.05256	6.87497	3.0657e-05	0.00844546	up KO+2.9 vs. WT
17055715	RAPGEF5	Rap guanine nucleotide exchange factor (GEF) 5	7p15.3	9771	6.98297	7.98938	1.00641	6.79663	3.39354e-05	0.00863808	up KO+2.9 vs. WT
16778099	CCDC169-SOHLH2	CCDC169-SOHLH2 readthrough	13q	100526761	4.8988	5.94708	1.04828	6.67194	3.99548e-05	0.00972811	up KO+2.9 vs. WT
16990312	PCDHB13	protocadherin beta 13	5q31	56123	3.73911	5.64379	1.90467	6.49232	5.07285e-05	0.010113	up KO+2.9 vs. WT
16900022	KRCC1	lysine-rich coiled-coil 1	2p11.2	51315	6.70473	8.16529	1.46055	6.42731	5.53636e-05	0.010113	up KO+2.9 vs. WT
16854437	CDH2	cadherin 2, type 1, N-cadherin (neuronal)	18q11.2	1000	6.1401	7.47782	1.33772	6.39819	5.75855e-05	0.010113	up KO+2.9 vs. WT
17055191	RPA3	replication protein A3, 14kDa	7p22	6119	6.56589	7.64122	1.07534	6.38461	5.8654e-05	0.010113	up KO+2.9 vs. WT
16995254	LMBRD2	LMBR1 domain containing 2	5p13.2	92255	7.07224	8.63434	1.5621	6.28524	6.71505e-05	0.0104666	up KO+2.9 vs. WT
16925023	SNORA80	small nucleolar RNA, H/ACA box 80	21q22.11	677846	7.12353	8.43984	1.31631	6.28003	6.76313e-05	0.0104666	up KO+2.9 vs. WT
17055013	DAGLB	diacylglycerol lipase, beta	7p22.1	221955	7.72161	8.75338	1.03177	6.09893	8.68481e-05	0.0122666	up KO+2.9 vs. WT
16990294	PCDHB9	protocadherin beta 9	5q31	56127	5.06887	6.29367	1.2248	6.09259	8.76187e-05	0.0122666	up KO+2.9 vs. WT
16852241	KATNAL2	katanin p60 subunit A-like 2	18q21.1	83473	5.21789	6.27788	1.05999	5.98938	0.00010125	0.0130976	up KO+2.9 vs. WT
17056072	SKAP2	src kinase associated phosphoprotein 2	7p15.2	8935	6.83639	8.11787	1.28148	5.97784	0.00010291	0.0130976	up KO+2.9 vs. WT
17057946	PSPH	phosphoserine phosphatase	7p11.2	5723	6.48966	7.69904	1.20938	5.96064	0.000105438	0.0131211	up KO+2.9 vs. WT
16798208	SNORD116-21	small nucleolar RNA, C/D box 116-21	15q11.2	100033432	6.07632	7.1333	1.05699	5.84557	0.000124153	0.0135062	up KO+2.9 vs. WT
16995333	LOC646719	uncharacterized LOC646719	5p13.2	646719	6.45325	7.72385	1.2706	5.71128	0.000150583	0.0146567	up KO+2.9 vs. WT
16960186	PLSCR1	phospholipid scramblase 1	3q23	5359	6.03491	7.25746	1.22255	5.70571	0.000151802	0.0146567	up KO+2.9 vs. WT
16995047	ADAMTS12	ADAM metallopeptidase with thrombospondin type 1 motif, 12	5q35	81792	4.74667	5.81106	1.06439	5.60948	0.000174602	0.0161569	up KO+2.9 vs. WT	ECM Regulators
16708192	ABCC2	ATP-binding cassette, sub-family C (CFTR/MRP), member 2	10q24	1244	7.39619	9.08312	1.68694	5.56205	0.000187158	0.0165042	up KO+2.9 vs. WT
17083614	LURAP1L	leucine rich adaptor protein 1-like	9p23	286343	5.15893	6.62574	1.46681	5.51982	0.00019915	0.0168304	up KO+2.9 vs. WT
17080082	ANGPT1	angiopoietin 1	8q23.1	284	3.98856	5.34811	1.35955	5.51233	0.000201364	0.0168304	up KO+2.9 vs. WT	Secreted Factors
17044442	SNX10	sorting nexin 10	7p15.2	29887	5.28489	6.5784	1.29351	5.44994	0.000220827	0.0175588	up KO+2.9 vs. WT
16773967	NBEA	neurobeachin	13q13	26960	6.66086	7.66087	1.00001	5.44449	0.000222621	0.0175588	up KO+2.9 vs. WT
17055614	TWIST1	twist homolog 1 (Drosophila)	7p21.2	7291	6.80066	8.49676	1.6961	5.37688	0.0002462	0.0178649	up KO+2.9 vs. WT
17016390	HIST1H2BG	histone cluster 1, H2bg	6p21.3	8339	5.42293	6.46425	1.04132	5.23643	0.000304099	0.0187138	up KO+2.9 vs. WT
16798218	SNRPN	small nuclear ribonucleoprotein polypeptide N	15q11.2	6638	7.28227	8.47913	1.19686	5.22873	0.000307665	0.0187274	up KO+2.9 vs. WT
17057718	FIGNL1	fidgetin-like 1	7p12.1	63979	5.86363	6.9088	1.04516	5.18845	0.000327063	0.0192795	up KO+2.9 vs. WT
17081049	LOC727677	uncharacterized LOC727677	8q24.21	727677	4.82266	5.86722	1.04456	5.17393	0.00033437	0.0192952	up KO+2.9 vs. WT
16915712	SLCO4A1	solute carrier organic anion transporter family, member 4A1	20q13.33	28231	7.01509	8.25137	1.23628	5.09247	0.000378704	0.0205418	up KO+2.9 vs. WT
16798132	SNORD116-1	small nucleolar RNA, C/D box 116-1	15q11.2	100033413	5.85414	6.86181	1.00768	5.04619	0.000406636	0.021494	up KO+2.9 vs. WT
16995645	DAB2	disabled homolog 2, mitogen-responsive phosphoprotein (Drosophila)	5p13	1601	4.7181	6.31035	1.59225	5.02585	0.000419595	0.0217567	up KO+2.9 vs. WT
17097955	C5	complement component 5	9q33-q34	727	5.64639	6.69204	1.04566	4.98774	0.000445071	0.0221618	up KO+2.9 vs. WT
16854673	ZSCAN30	zinc finger and SCAN domain containing 30	18q12.2	100101467	5.60055	6.706	1.10546	4.98467	0.000447195	0.0221618	up KO+2.9 vs. WT
16736453	SAA2	serum amyloid A2	11p15.1-p14	6289	7.2257	9.85412	2.62842	4.93746	0.000481213	0.0234329	up KO+2.9 vs. WT
16995500	LIFR	leukemia inhibitory factor receptor alpha	5p13-p12	3977	7.84369	9.09328	1.24959	4.88446	0.000522696	0.0242315	up KO+2.9 vs. WT
16938133	GALNTL2	UDP-N-acetyl-alpha-D-galactosamine:polypeptide N-acetylgalactosaminyltransferase-like 2	3p25.1	117248	5.11721	7.81521	2.698	4.84564	0.000555475	0.0243451	up KO+2.9 vs. WT
16768413	DCN	decorin	12q21.33	1634	3.68071	4.73228	1.05157	4.84451	0.00055646	0.0243451	up KO+2.9 vs. WT	Proteoglycans
16990264	PCDHB4	protocadherin beta 4	5q31	56131	3.93218	5.31844	1.38626	4.79986	0.000596939	0.0253998	up KO+2.9 vs. WT
17005573	HIST1H2BD	histone cluster 1, H2bd	6p21.3	3017	5.90344	7.32997	1.42653	4.79502	0.000601505	0.0253998	up KO+2.9 vs. WT
17012313	NCOA7	nuclear receptor coactivator 7	6q22.32	135112	7.57552	8.65733	1.0818	4.76666	0.000629045	0.0257127	up KO+2.9 vs. WT
17103744	MIR500A	microRNA 500a	Xp11.23	574502	5.22742	6.35021	1.1228	4.7267	0.000670136	0.0269982	up KO+2.9 vs. WT
16821562	KIAA0513	KIAA0513	16q24.1	9764	5.67813	6.79426	1.11613	4.67759	0.000724541	0.0279822	up KO+2.9 vs. WT
16983765	NPR3	natriuretic peptide receptor C/guanylate cyclase C (atrionatriuretic peptide receptor C)	5p14-p13	4883	5.22136	6.41892	1.19756	4.62658	0.000786018	0.0295128	up KO+2.9 vs. WT
16883690	IL1RL1	interleukin 1 receptor-like 1	2q12	9173	6.25593	9.29512	3.03919	4.62301	0.000790522	0.0295128	up KO+2.9 vs. WT
17022996	ROS1	c-ros oncogene 1 , receptor tyrosine kinase	6q22	6098	7.37704	8.75254	1.3755	4.60614	0.000812173	0.0295335	up KO+2.9 vs. WT
16805870	NBEAP1	neurobeachin pseudogene 1	15q11.2	606	3.03971	4.50097	1.46126	4.5882	0.000835896	0.0296923	up KO+2.9 vs. WT
17086496	DAPK1	death-associated protein kinase 1	9q21.33	1612	4.86899	6.0262	1.15722	4.4663	0.00101761	0.0327415	up KO+2.9 vs. WT
16960801	PA2G4P4	proliferation-associated 2G4 pseudogene 4	3q25.31	647033	6.12397	7.47525	1.35128	4.46067	0.00102696	0.0327415	up KO+2.9 vs. WT
16877297	TRIB2	tribbles homolog 2 (Drosophila)	2p24.3	28951	6.28976	7.36172	1.07196	4.39593	0.00114105	0.0347276	up KO+2.9 vs. WT
16798148	SNORD116-6	small nucleolar RNA, C/D box 116-6	15q11.2	100033418	8.73191	9.79827	1.06635	4.3533	0.00122338	0.0356819	up KO+2.9 vs. WT
16798166	SNORD116-28	small nucleolar RNA, C/D box 116-28	15q11.2	100033820	5.58878	6.67619	1.08741	4.33173	0.00126741	0.0362117	up KO+2.9 vs. WT
16798138	SNORD116-2	small nucleolar RNA, C/D box 116-2	15q11.2	100033414	8.9367	10.0004	1.06372	4.26631	0.00141136	0.0376588	up KO+2.9 vs. WT
16951409	SATB1	SATB homeobox 1	3p23	6304	5.86194	7.03064	1.1687	4.25461	0.00143886	0.0376588	up KO+2.9 vs. WT
17095703	NFIL3	nuclear factor, interleukin 3 regulated	9q22	4783	7.60658	9.01946	1.41288	4.25116	0.00144707	0.0376588	up KO+2.9 vs. WT
16967465	FDCSP	follicular dendritic cell secreted protein	4q13|4q13	260436	2.76324	5.76905	3.00581	4.25111	0.00144719	0.0376588	up KO+2.9 vs. WT
16667760	S1PR1	sphingosine-1-phosphate receptor 1	1p21	1901	4.63489	5.69742	1.06253	4.19871	0.00157824	0.03925	up KO+2.9 vs. WT
16702935	CACNB2	calcium channel, voltage-dependent, beta 2 subunit	10p12	783	4.23294	5.24885	1.01591	4.16179	0.00167797	0.0394285	up KO+2.9 vs. WT
16705199	ARID5B	AT rich interactive domain 5B (MRF1-like)	10q21.2	84159	6.36491	7.89293	1.52802	4.15237	0.00170446	0.039442	up KO+2.9 vs. WT
16978417	SLC39A8	solute carrier family 39 (zinc transporter), member 8	4q22-q24	64116	6.6288	7.63364	1.00484	4.13445	0.00175606	0.0400412	up KO+2.9 vs. WT
16906571	STAT4	signal transducer and activator of transcription 4	2q32.2-q32.3	6775	6.71351	8.13075	1.41725	4.12722	0.00177733	0.0402958	up KO+2.9 vs. WT
16822868	MSRB1	methionine sulfoxide reductase B1	16p13.3	51734	6.76375	7.98045	1.2167	4.10908	0.00183193	0.0403113	up KO+2.9 vs. WT
16697221	TRMT1L	tRNA methyltransferase 1 homolog (S. cerevisiae)-like	1q25.2	81627	7.44353	8.58991	1.14638	4.10874	0.00183297	0.0403113	up KO+2.9 vs. WT
16899739	SFTPB	surfactant protein B	2p12-p11.2	6439	5.63619	7.24328	1.60709	4.08791	0.00189787	0.0408771	up KO+2.9 vs. WT	ECM-affiliated protein
16694359	SCARNA4	small Cajal body-specific RNA 4	1q22	677771	9.67611	10.9051	1.22895	4.04517	0.00203864	0.0417156	up KO+2.9 vs. WT
17023707	VNN1	vanin 1	6q23-q24	8876	6.87129	8.61896	1.74766	4.03487	0.00207415	0.0419671	up KO+2.9 vs. WT
16849400	SOCS3	suppressor of cytokine signaling 3	17q25.3	9021	5.82822	6.84219	1.01397	4.00997	0.00216273	0.0428893	up KO+2.9 vs. WT
16962584	BCL6	B-cell CLL/lymphoma 6	3q27	604	7.46131	9.18996	1.72865	4.00007	0.00219906	0.0428893	up KO+2.9 vs. WT
16982047	ACSL1	acyl-CoA synthetase long-chain family member 1	4q35	2180	8.87573	10.4441	1.56838	3.98827	0.00224314	0.0428893	up KO+2.9 vs. WT
16833327	SLFN5	schlafen family member 5	17q12	162394	7.45107	8.81105	1.35998	3.98088	0.00227123	0.0428893	up KO+2.9 vs. WT
17045258	GPR141	G protein-coupled receptor 141	7p14.1	353345	5.00163	6.6351	1.63347	3.97999	0.00227467	0.0428893	up KO+2.9 vs. WT
16670185	LOC284561	uncharacterized LOC284561	1q21.3	284561	4.84165	5.9008	1.05915	3.96941	0.00231556	0.0430311	up KO+2.9 vs. WT
16960795	LOC730091	uncharacterized LOC730091	3q25.31	730091	4.73643	5.92134	1.1849	3.96663	0.00232647	0.0430311	up KO+2.9 vs. WT
16749139	C12orf39	chromosome 12 open reading frame 39	12p12.1	80763	5.46851	7.02891	1.5604	3.921	0.00251282	0.0440913	up KO+2.9 vs. WT
16798085	IPW	imprinted in Prader-Willi syndrome (non-protein coding)	15q11-q12	3653	5.85554	6.8882	1.03266	3.85726	0.00279951	0.0459743	up KO+2.9 vs. WT
16998007	CETN3	centrin, EF-hand protein, 3	5q14.3	1070	5.58472	6.61952	1.0348	3.85199	0.00282473	0.0460912	up KO+2.9 vs. WT
17066065	SLC7A2	solute carrier family 7 (cationic amino acid transporter, y+ system), member 2	8p22-p21.3	6542	8.07744	9.30747	1.23003	3.84711	0.00284826	0.0462326	up KO+2.9 vs. WT
16819563	GPR97	G protein-coupled receptor 97	16q21	222487	5.26774	6.83983	1.5721	3.83171	0.00292383	0.0465154	up KO+2.9 vs. WT
16848219	ABCA6	ATP-binding cassette, sub-family A (ABC1), member 6	17q24.3	23460	5.78115	7.29241	1.51126	3.7591	0.0033093	0.0490265	up KO+2.9 vs. WT
16891782	WDR69	WD repeat domain 69	2q36.3	164781	6.25311	7.47829	1.22519	3.72015	0.00353745	0.0504376	up KO+2.9 vs. WT
17059955	PDK4	pyruvate dehydrogenase kinase, isozyme 4	7q21.3	5166	7.35571	8.7132	1.35749	3.71403	0.00357473	0.0506356	up KO+2.9 vs. WT
17092767	MLLT3	myeloid/lymphoid or mixed-lineage leukemia (trithorax homolog, Drosophila); translocated to, 3	9p22	4300	6.16222	7.39861	1.23639	3.70866	0.0036078	0.0506356	up KO+2.9 vs. WT
16884441	ZC3H6	zinc finger CCCH-type containing 6	2q13	376940	7.06867	8.41399	1.34532	3.68044	0.00378685	0.0516917	up KO+2.9 vs. WT
16788751	MIR1185-2	microRNA 1185-2	---	100302209	5.51121	6.61071	1.09951	3.65833	0.00393352	0.0521957	up KO+2.9 vs. WT
16982085	LOC731424	uncharacterized LOC731424	---	731424	4.85142	5.92088	1.06946	3.63846	0.00407037	0.0530684	up KO+2.9 vs. WT
16855710	SERPINB4	serpin peptidase inhibitor, clade B (ovalbumin), member 4	18q21.3	6318	5.95603	9.22052	3.26449	3.61974	0.00420383	0.0542429	up KO+2.9 vs. WT	ECM Regulators
16837226	SNORA38B	small nucleolar RNA, H/ACA box 38B	17q24.2	100124536	7.6446	9.21231	1.56771	3.60442	0.00431633	0.0546865	up KO+2.9 vs. WT
17094350	LOC100287368	protein FAM27D1-like	9p11.2	100287368	4.33291	5.37155	1.03865	3.54563	0.00477787	0.0556935	up KO+2.9 vs. WT
17042824	LOC100505531	uncharacterized LOC100505531	---	100505531	6.71648	7.82981	1.11333	3.53954	0.00482848	0.0556935	up KO+2.9 vs. WT
16730522	BIRC3	baculoviral IAP repeat containing 3	11q22	330	9.51872	10.7916	1.27284	3.53552	0.00486224	0.0556935	up KO+2.9 vs. WT
16739208	FTH1	ferritin, heavy polypeptide 1	11q13	2495	8.60487	10.0086	1.40377	3.53376	0.00487706	0.0556935	up KO+2.9 vs. WT
16782132	ABHD4	abhydrolase domain containing 4	14q11.2	63874	5.64518	7.18679	1.5416	3.5211	0.00498521	0.0556935	up KO+2.9 vs. WT
16984294	CARD6	caspase recruitment domain family, member 6	5p13.1	84674	6.08818	7.22168	1.1335	3.5206	0.00498955	0.0556935	up KO+2.9 vs. WT
16967513	AMTN	amelotin	4q13.3	401138	4.0459	5.17591	1.13001	3.51476	0.00504032	0.0556935	up KO+2.9 vs. WT
16855723	SERPINB3	serpin peptidase inhibitor, clade B (ovalbumin), member 3	18q21.3	6317	4.291	7.43539	3.14439	3.50565	0.00512056	0.0559626	up KO+2.9 vs. WT	ECM Regulators
16976615	SULT1E1	sulfotransferase family 1E, estrogen-preferring, member 1	4q13.1	6783	5.5263	8.34492	2.81862	3.49056	0.00525638	0.0560746	up KO+2.9 vs. WT
16819252	MT1F	metallothionein 1F	16q13	4494	8.54873	10.1163	1.56755	3.4814	0.00534058	0.0562165	up KO+2.9 vs. WT
16723569	EHF	ets homologous factor	11p12	26298	5.25802	6.46709	1.20907	3.47861	0.0053666	0.056269	up KO+2.9 vs. WT
16751601	TENC1	tensin like C1 domain containing phosphatase (tensin 2)	12q13.13	23371	6.36523	7.46697	1.10174	3.45511	0.00559024	0.0569184	up KO+2.9 vs. WT
17117874	LOC100507307	uncharacterized LOC100507307	---	100507307	4.81062	6.18788	1.37726	3.45407	0.00560037	0.0569184	up KO+2.9 vs. WT
16675924	ELF3	E74-like factor 3 (ets domain transcription factor, epithelial-specific )	1q32.2	1999	6.1432	7.87932	1.73612	3.44761	0.00566364	0.0570838	up KO+2.9 vs. WT
17023716	VNN3	vanin 3	6q23.2	55350	4.67645	6.12019	1.44374	3.4352	0.00578723	0.0573705	up KO+2.9 vs. WT
17102829	MAOA	monoamine oxidase A	Xp11.3	4128	9.46566	10.7235	1.25788	3.43425	0.00579682	0.0573705	up KO+2.9 vs. WT
16756310	TCP11L2	t-complex 11 (mouse)-like 2	12q23.3	255394	6.63879	7.77997	1.14118	3.43049	0.00583482	0.0574069	up KO+2.9 vs. WT
16981606	HPGD	hydroxyprostaglandin dehydrogenase 15-(NAD)	4q34-q35	3248	5.22272	6.47438	1.25166	3.4217	0.00592484	0.0579253	up KO+2.9 vs. WT
17006949	CFB	complement factor B	6p21.3	629	7.46696	8.7291	1.26214	3.41503	0.00599408	0.058377	up KO+2.9 vs. WT
16844477	KRT10	keratin 10	17q21	3858	5.04289	6.52136	1.47847	3.36653	0.00652307	0.0601959	up KO+2.9 vs. WT
17088527	TLR4	toll-like receptor 4	9q33.1	7099	6.02942	7.05311	1.0237	3.36463	0.00654472	0.0601959	up KO+2.9 vs. WT
17045198	ANLN	anillin, actin binding protein	7p15-p14	54443	8.92228	10.2648	1.34253	3.3482	0.00673517	0.060627	up KO+2.9 vs. WT
16989955	IGIP	IgA-inducing protein homolog (Bos taurus)	5q31	492311	6.71931	7.72619	1.00689	3.2993	0.00733645	0.0626281	up KO+2.9 vs. WT
16821367	HSD17B2	hydroxysteroid (17-beta) dehydrogenase 2	16q24.1-q24.2	3294	6.48429	8.22488	1.74059	3.27301	0.00768211	0.0639922	up KO+2.9 vs. WT
16688386	DEPDC1	DEP domain containing 1	1p31.2	55635	6.25174	7.76364	1.5119	3.25703	0.00790031	0.0644732	up KO+2.9 vs. WT
16883624	IL1R2	interleukin 1 receptor, type II	2q12	7850	5.09509	6.43612	1.34103	3.24618	0.00805204	0.0647864	up KO+2.9 vs. WT
16943336	TMEM45A	transmembrane protein 45A	3q12.2	55076	5.95811	7.14617	1.18806	3.22699	0.00832768	0.0652588	up KO+2.9 vs. WT
16903140	CXCR4	chemokine (C-X-C motif) receptor 4	2q21	7852	6.25855	8.08607	1.82752	3.22288	0.00838799	0.0652588	up KO+2.9 vs. WT
17061662	LAMB1	laminin, beta 1	7q22	3912	10.1098	11.2301	1.12034	3.21121	0.00856162	0.0658521	up KO+2.9 vs. WT	ECM glycoPn
16974146	ABLIM2	actin binding LIM protein family, member 2	4p16.1	84448	4.66595	5.85744	1.19149	3.18767	0.00892313	0.0666259	up KO+2.9 vs. WT
16844312	TOP2A	topoisomerase (DNA) II alpha 170kDa	17q21-q22	7153	9.03104	10.2413	1.21021	3.18311	0.00899488	0.0668806	up KO+2.9 vs. WT
17010692	RWDD2A	RWD domain containing 2A	6q14.2	112611	5.98115	7.00969	1.02854	3.16512	0.0092838	0.0677538	up KO+2.9 vs. WT
17092415	LOC100506267	uncharacterized LOC100506267	---	100506267	3.90847	5.04385	1.13538	3.1566	0.00942398	0.0677538	up KO+2.9 vs. WT
17077341	SDR16C5	short chain dehydrogenase/reductase family 16C, member 5	8q12.1	195814	5.36088	6.41	1.04911	3.15349	0.00947565	0.0679431	up KO+2.9 vs. WT
17093042	C9orf72	chromosome 9 open reading frame 72	9p21.2	203228	6.72785	7.86766	1.13981	3.15116	0.0095146	0.0680998	up KO+2.9 vs. WT
16883715	IL18R1	interleukin 18 receptor 1	2q12	8809	5.98688	7.42884	1.44196	3.15073	0.00952183	0.0680998	up KO+2.9 vs. WT
16904039	BAZ2B	bromodomain adjacent to zinc finger domain, 2B	2q24.2	29994	7.61789	8.64445	1.02656	3.14269	0.00965742	0.0683453	up KO+2.9 vs. WT
16798073	LOC100506965	uncharacterized LOC100506965	---	100506965	4.65714	5.66318	1.00604	3.08913	0.0106127	0.0704992	up KO+2.9 vs. WT
17080788	FBXO32	F-box protein 32	8q24.13	114907	6.72282	8.75132	2.02851	3.05636	0.0112437	0.0723729	up KO+2.9 vs. WT
17061545	NAMPT	nicotinamide phosphoribosyltransferase	7q22.3	10135	6.6252	8.10596	1.48075	3.03519	0.0116714	0.0731911	up KO+2.9 vs. WT
16924217	SAMSN1	SAM domain, SH3 domain and nuclear localization signals 1	21q11	64092	4.04722	5.07808	1.03086	3.01358	0.012125	0.0736677	up KO+2.9 vs. WT
16976502	YTHDC1	YTH domain containing 1	4q13.2	91746	6.07317	7.15631	1.08314	3.01263	0.0121452	0.0736677	up KO+2.9 vs. WT
16981506	HMGB2	high mobility group box 2	4q31	3148	5.91415	6.9341	1.01995	3.00744	0.012257	0.0736677	up KO+2.9 vs. WT
16948572	KLHL24	kelch-like 24 (Drosophila)	3q27.1	54800	6.86986	8.03229	1.16243	2.95953	0.0133391	0.074821	up KO+2.9 vs. WT
16991859	HMMR	hyaluronan-mediated motility receptor (RHAMM)	5q33.2-qter	3161	6.84941	8.32759	1.47818	2.95859	0.0133612	0.074821	up KO+2.9 vs. WT	Glycoprotein receptor
16816962	SCNN1G	sodium channel, non-voltage-gated 1, gamma subunit	16p12	6340	8.33289	10.8167	2.48377	2.91369	0.0144645	0.0771457	up KO+2.9 vs. WT
16702705	OLAH	oleoyl-ACP hydrolase	10p13	55301	4.75162	5.76525	1.01363	2.90507	0.0146864	0.0772969	up KO+2.9 vs. WT
16663958	KIF2C	kinesin family member 2C	1p34.1	11004	6.96969	8.18877	1.21909	2.89735	0.014888	0.0775302	up KO+2.9 vs. WT
16988194	AQPEP	laeverin	5q23.1	206338	4.98237	6.17526	1.19289	2.88369	0.0152521	0.0781442	up KO+2.9 vs. WT
16816978	SCNN1B	sodium channel, non-voltage-gated 1, beta subunit	16p12.2-p12.1	6338	8.01301	10.5254	2.51243	2.86519	0.0157592	0.0791046	up KO+2.9 vs. WT
16859795	GDF15	growth differentiation factor 15	19p13.11	9518	7.1361	8.3477	1.2116	2.85906	0.0159307	0.0792995	up KO+2.9 vs. WT	Secreted Factors
17016221	FAM65B	family with sequence similarity 65, member B	6p22.3-p21.32	9750	7.1902	8.72452	1.53432	2.83122	0.0167344	0.0809561	up KO+2.9 vs. WT
17059840	BET1	blocked early in transport 1 homolog (S. cerevisiae)	7q21.1-q22	10282	4.92755	5.98765	1.0601	2.79956	0.0176982	0.0817762	up KO+2.9 vs. WT
16997155	ANKRA2	ankyrin repeat, family A (RFXANK-like), 2	5q12-q13	57763	5.68457	6.71216	1.02759	2.7686	0.018694	0.083518	up KO+2.9 vs. WT
16761212	CLEC2B	C-type lectin domain family 2, member B	12p13-p12	9976	6.29349	7.50977	1.21628	2.75988	0.0189845	0.0838173	up KO+2.9 vs. WT	ECM-affiliated Protein
16667119	KIAA1107	KIAA1107	1p22.1	23285	5.68871	6.7761	1.08739	2.75038	0.0193059	0.0845293	up KO+2.9 vs. WT
16743091	FZD4	frizzled family receptor 4	11q14.2	8322	6.32331	7.36284	1.03954	2.73277	0.0199163	0.0855296	up KO+2.9 vs. WT
16865470	KIR2DL3	killer cell immunoglobulin-like receptor, two domains, long cytoplasmic tail, 3	19q13.4	3804	4.34265	5.59085	1.2482	2.72646	0.0201399	0.0855962	up KO+2.9 vs. WT
17094761	KLF9	Kruppel-like factor 9	9q13	687	6.66962	7.87238	1.20276	2.72284	0.0202691	0.0855962	up KO+2.9 vs. WT
16698984	NEK2	NIMA (never in mitosis gene a)-related kinase 2	1q32.2-q41	4751	6.5583	7.57283	1.01454	2.69809	0.0211754	0.0873212	up KO+2.9 vs. WT
17047459	SNORA14A	small nucleolar RNA, H/ACA box 14A	7q11.23	677801	7.55295	8.55977	1.00682	2.67812	0.0219358	0.0887796	up KO+2.9 vs. WT
17104049	SNORA11	small nucleolar RNA, H/ACA box 11	Xp11.21	677799	7.13852	8.35925	1.22072	2.66436	0.0224755	0.0894016	up KO+2.9 vs. WT
16999180	LOX	lysyl oxidase	5q23.2	4015	9.1297	10.3799	1.2502	2.64358	0.0233159	0.0905254	up KO+2.9 vs. WT	ECM Regulators
16989636	KIF20A	kinesin family member 20A	5q31	10112	6.47495	7.9652	1.49025	2.62317	0.024171	0.0919548	up KO+2.9 vs. WT
17078134	EYA1	eyes absent homolog 1 (Drosophila)	8q13.3	2138	7.0643	8.08889	1.02459	2.60138	0.0251189	0.0933225	up KO+2.9 vs. WT
16766578	DDIT3	DNA-damage-inducible transcript 3	12q13.1-q13.2	1649	5.15866	6.44455	1.28589	2.593	0.0254929	0.0936653	up KO+2.9 vs. WT
16692846	CTSK	cathepsin K	1q21	1513	6.24119	7.26316	1.02197	2.5791	0.0261258	0.0941432	up KO+2.9 vs. WT	ECM Regulators
16789484	ADSSL1	adenylosuccinate synthase like 1	14q32.33	122622	7.35422	8.75311	1.39889	2.55948	0.0270451	0.0953729	up KO+2.9 vs. WT
17050171	HBP1	HMG-box transcription factor 1	7q22-q31	26959	5.44834	6.52155	1.07322	2.54216	0.0278832	0.0966249	up KO+2.9 vs. WT
17095345	SLC28A3	solute carrier family 28 (sodium-coupled nucleoside transporter), member 3	9q22.2	64078	5.34709	6.35775	1.01067	2.5368	0.0281479	0.0968282	up KO+2.9 vs. WT
16669796	TXNIP	thioredoxin interacting protein	1q21.1	10628	8.81595	10.7653	1.94934	2.5034	0.0298528	0.0984442	up KO+2.9 vs. WT
16684310	LAPTM5	lysosomal protein transmembrane 5	1p34	7805	8.70748	10.1914	1.48396	2.47788	0.0312234	0.100602	up KO+2.9 vs. WT
16787902	SERPINA3	serpin peptidase inhibitor, clade A (alpha-1 antiproteinase, antitrypsin), member 3	14q32.1	12	6.44277	8.05422	1.61145	2.47246	0.0315221	0.100986	up KO+2.9 vs. WT	ECM Regulators
17060287	CYP3A5	cytochrome P450, family 3, subfamily A, polypeptide 5	7q21.1	1577	4.97897	6.50935	1.53038	2.46922	0.0317019	0.10105	up KO+2.9 vs. WT
16677425	CENPF	centromere protein F, 350/400kDa (mitosin)	1q32-q41	1063	8.17416	9.28841	1.11425	2.43985	0.0333805	0.102827	up KO+2.9 vs. WT
17005600	HIST1H2BH	histone cluster 1, H2bh	6p21.3	8345	4.30941	5.3425	1.03309	2.37299	0.0375317	0.107444	up KO+2.9 vs. WT
16848173	ABCA9	ATP-binding cassette, sub-family A (ABC1), member 9	17q24.2	10350	3.44529	4.50556	1.06027	2.34554	0.0393775	0.109957	up KO+2.9 vs. WT
16697695	KIF14	kinesin family member 14	1q32.1	9928	7.8856	8.98226	1.09667	2.29914	0.0426991	0.112734	up KO+2.9 vs. WT
16737669	PHF21A	PHD finger protein 21A	11p11.2	51317	7.69447	8.70688	1.0124	2.24483	0.0469314	0.116215	up KO+2.9 vs. WT
16678561	URB2	URB2 ribosome biogenesis 2 homolog (S. cerevisiae)	1q42.13	9816	7.98585	6.95227	-1.03357	-2.3144	0.0415778	0.112095	down KO+2.9 vs. WT
16755750	UTP20	UTP20, small subunit (SSU) processome component, homolog (yeast)	12q23	27340	8.03289	7.02305	-1.00984	-2.33196	0.0403227	0.111016	down KO+2.9 vs. WT
16965798	PCDH7	protocadherin 7	4p15	5099	6.39962	5.17652	-1.22309	-2.33238	0.0402934	0.111016	down KO+2.9 vs. WT
16819213	MT1L	metallothionein 1L (gene/pseudogene)	16q13	4500	9.82935	8.81319	-1.01615	-2.33862	0.0398564	0.110493	down KO+2.9 vs. WT
16705011	DKK1	dickkopf 1 homolog (Xenopus laevis)	10q11.2	22943	7.30486	5.31027	-1.99459	-2.36565	0.0380166	0.107811	down KO+2.9 vs. WT
17117924	LOC100509671	uncharacterized LOC100509671	---	100509671	7.31697	6.11419	-1.20278	-2.39447	0.036146	0.106056	down KO+2.9 vs. WT
17093260	NOL6	nucleolar protein family 6 (RNA-associated)	9p13.3	65083	7.54499	6.51062	-1.03438	-2.42589	0.0342085	0.103999	down KO+2.9 vs. WT
17085082	ALDH1B1	aldehyde dehydrogenase 1 family, member B1	9p11.1	219	8.15729	7.10418	-1.0531	-2.50412	0.0298152	0.0984442	down KO+2.9 vs. WT
16696685	SCARNA3	small Cajal body-specific RNA 3	1q25.1	677679	8.774	7.58566	-1.18834	-2.57546	0.0262938	0.0943836	down KO+2.9 vs. WT
16709317	MIR4295	microRNA 4295	---	100422909	6.03953	4.82093	-1.2186	-2.65768	0.0227423	0.0897372	down KO+2.9 vs. WT
16820584	NIP7	nuclear import 7 homolog (S. cerevisiae)	16q22.1	51388	9.53456	8.48269	-1.05187	-2.67767	0.0219533	0.0887796	down KO+2.9 vs. WT
16838059	SPHK1	sphingosine kinase 1	17q25.2	8877	7.19526	6.16431	-1.03096	-2.72046	0.0203546	0.0855962	down KO+2.9 vs. WT
16754373	GLIPR1	GLI pathogenesis-related 1	12q21.2	11010	9.01121	7.77899	-1.23222	-2.73191	0.0199468	0.0855296	down KO+2.9 vs. WT
16666738	CYR61	cysteine-rich, angiogenic inducer, 61	1p22.3	3491	8.90604	7.4999	-1.40614	-2.75165	0.0192627	0.0844062	down KO+2.9 vs. WT	ECM glycoPn
16863282	CD3EAP	CD3e molecule, epsilon associated protein	19q13.3	10849	7.47734	6.08997	-1.38737	-2.79284	0.0179096	0.0820735	down KO+2.9 vs. WT
17004903	EDN1	endothelin 1	6p24.1	1906	5.79936	4.53097	-1.26839	-2.81714	0.0171564	0.0813888	down KO+2.9 vs. WT
16966548	NIPAL1	NIPA-like domain containing 1	4p12	152519	6.19511	4.88579	-1.30931	-2.82065	0.0170504	0.0813888	down KO+2.9 vs. WT
16867074	MFSD12	major facilitator superfamily domain containing 12	19p13.3	126321	8.2551	7.17251	-1.08259	-2.82634	0.0168796	0.0812194	down KO+2.9 vs. WT
16919962	SULF2	sulfatase 2	20q12-q13.2	55959	6.86462	5.78816	-1.07646	-2.88913	0.015106	0.0777516	down KO+2.9 vs. WT	ECM Regulators
17097661	TNC	tenascin C	9q33	3371	6.34176	4.83132	-1.51044	-2.90351	0.014727	0.0772969	down KO+2.9 vs. WT	ECM glycoPn
16698756	C1orf116	chromosome 1 open reading frame 116	1q32.1	79098	7.27536	6.03997	-1.2354	-2.96935	0.0131097	0.0746076	down KO+2.9 vs. WT
16984730	FST	follistatin	5q11.2	10468	7.1571	5.35182	-1.80528	-2.97283	0.0130294	0.0744862	down KO+2.9 vs. WT	Secreted Factors
16777185	GJB2	gap junction protein, beta 2, 26kDa	13q11-q12	2706	9.13982	7.98568	-1.15414	-2.97564	0.012965	0.0744862	down KO+2.9 vs. WT
16961475	EIF5A2	eukaryotic translation initiation factor 5A2	3q26.2	56648	7.22706	6.14115	-1.08591	-2.99309	0.0125716	0.0741402	down KO+2.9 vs. WT
16974524	FGFBP1	fibroblast growth factor binding protein 1	4p15.32	9982	6.00656	4.35807	-1.64849	-3.00764	0.0122527	0.0736677	down KO+2.9 vs. WT	secreted factors
16815310	TNFRSF12A	tumor necrosis factor receptor superfamily, member 12A	16p13.3	51330	10.0531	8.34014	-1.71293	-3.00905	0.0122223	0.0736677	down KO+2.9 vs. WT
16830912	MIR3676	microRNA 3676	---	100500892	9.3459	7.90572	-1.44018	-3.00932	0.0122165	0.0736677	down KO+2.9 vs. WT
16913341	MYL9	myosin, light chain 9, regulatory	20q11.23	10398	7.00058	5.55252	-1.44806	-3.03146	0.0117483	0.0734492	down KO+2.9 vs. WT
16920671	PMEPA1	prostate transmembrane protein, androgen induced 1	20q13.31-q13.33	56937	6.77313	5.69682	-1.07631	-3.05043	0.0113618	0.0727987	down KO+2.9 vs. WT
16807763	EHD4	EH-domain containing 4	15q11.1	30844	8.77557	7.58656	-1.18901	-3.06645	0.0110454	0.0717278	down KO+2.9 vs. WT
16702257	LOC100507127	uncharacterized LOC100507127	---	100507127	7.93813	6.82138	-1.11675	-3.10727	0.0102789	0.0695187	down KO+2.9 vs. WT
16758204	WDR66	WD repeat domain 66	12q24.31	144406	5.93057	4.9258	-1.00477	-3.11677	0.0101083	0.069209	down KO+2.9 vs. WT
16697893	LAD1	ladinin 1	1q25.1-q32.3	3898	7.99278	6.92285	-1.06992	-3.15603	0.00943353	0.0677538	down KO+2.9 vs. WT
16852871	SERPINB2	serpin peptidase inhibitor, clade B (ovalbumin), member 2	18q21.3	5055	5.93269	4.09809	-1.83459	-3.16099	0.00935147	0.0677538	down KO+2.9 vs. WT	ECM Regulators
16745997	ETS1	v-ets erythroblastosis virus E26 oncogene homolog 1 (avian)	11q23.3	2113	7.60372	6.37082	-1.2329	-3.17496	0.0091246	0.0673224	down KO+2.9 vs. WT
16909165	IRS1	insulin receptor substrate 1	2q36	3667	5.74955	4.66328	-1.08627	-3.18931	0.00889748	0.066601	down KO+2.9 vs. WT
16837418	SOX9	SRY (sex determining region Y)-box 9	17q23	6662	7.65022	6.16539	-1.48484	-3.20517	0.008653	0.0658521	down KO+2.9 vs. WT
16713309	FZD8	frizzled family receptor 8	10p11.21	8325	6.09539	5.07833	-1.01706	-3.23256	0.00824668	0.0652105	down KO+2.9 vs. WT
16723662	FJX1	four jointed box 1 (Drosophila)	11p13	24147	8.3487	6.7431	-1.60559	-3.24942	0.00800637	0.0646376	down KO+2.9 vs. WT
16869492	MIR27A	microRNA 27a	19p13.13	407018	6.76041	5.70036	-1.06005	-3.31952	0.0070815	0.0613894	down KO+2.9 vs. WT
16922759	KCNJ15	potassium inwardly-rectifying channel, subfamily J, member 15	21q22.2	3772	6.4133	4.89463	-1.51866	-3.32201	0.00705063	0.0613894	down KO+2.9 vs. WT
17005865	HIST1H2BM	histone cluster 1, H2bm	6p22.1	8342	7.56208	5.97226	-1.58982	-3.32597	0.00700198	0.0612672	down KO+2.9 vs. WT
16845158	PTRF	polymerase I and transcript release factor	17q21.2	284119	7.9332	6.93216	-1.00104	-3.34011	0.00683103	0.0609093	down KO+2.9 vs. WT
16777384	SACS	spastic ataxia of Charlevoix-Saguenay (sacsin)	13q12	26278	8.805	7.71049	-1.09451	-3.36061	0.00659075	0.0601959	down KO+2.9 vs. WT
17013773	AKAP12	A kinase (PRKA) anchor protein 12	6q24-q25	9590	8.14879	6.8477	-1.30108	-3.43449	0.00579434	0.0573705	down KO+2.9 vs. WT
16917849	THBD	thrombomodulin	20p11.2	7056	8.58711	7.41568	-1.17143	-3.46937	0.00545337	0.056269	down KO+2.9 vs. WT
16698816	PLXNA2	plexin A2	1q32.2	5362	8.90214	7.85763	-1.04452	-3.47109	0.00543712	0.056269	down KO+2.9 vs. WT	ECM-affilitaed proteins
16829486	FAM57A	family with sequence similarity 57, member A	17p13.3	79850	9.16331	8.13541	-1.0279	-3.48542	0.00530344	0.0561421	down KO+2.9 vs. WT
16753641	HMGA2	high mobility group AT-hook 2	12q15	8091	9.41166	7.93284	-1.47882	-3.52052	0.00499025	0.0556935	down KO+2.9 vs. WT
16753663	LOC100129940	uncharacterized LOC100129940	12q14.3	100129940	8.75024	7.08143	-1.66881	-3.55704	0.0046845	0.0556597	down KO+2.9 vs. WT
16839524	MIR22HG	MIR22 host gene (non-protein coding)	17p13.3	84981	7.821	6.72142	-1.09958	-3.56459	0.00462373	0.0554557	down KO+2.9 vs. WT
16819064	MMP2	matrix metallopeptidase 2 (gelatinase A, 72kDa gelatinase, 72kDa type IV collagenase)	16q13-q21	4313	6.76414	5.32999	-1.43416	-3.578	0.00451777	0.0549806	down KO+2.9 vs. WT	ECM Regulators
16682487	IFFO2	intermediate filament family orphan 2	1p36.13	126917	7.57501	5.88317	-1.69185	-3.58823	0.00443867	0.0547011	down KO+2.9 vs. WT
16717106	RRP12	ribosomal RNA processing 12 homolog (S. cerevisiae)	10q24.1	23223	8.02333	6.792	-1.23133	-3.65743	0.00393964	0.0521957	down KO+2.9 vs. WT
17082362	EPPK1	epiplakin 1	8q24.3	83481	7.80389	5.57224	-2.23165	-3.67237	0.00383977	0.0516917	down KO+2.9 vs. WT
17077004	SNAI2	snail homolog 2 (Drosophila)	8q11	6591	11.5161	10.144	-1.37218	-3.67394	0.00382942	0.0516917	down KO+2.9 vs. WT
16716918	BLNK	B-cell linker	10q23.2-q23.33	29760	6.73837	5.65192	-1.08646	-3.72097	0.0035325	0.0504376	down KO+2.9 vs. WT
16774303	RGCC	regulator of cell cycle	13q14.11	28984	5.7339	4.34695	-1.38696	-3.73388	0.00345525	0.0501278	down KO+2.9 vs. WT
16799315	THBS1	thrombospondin 1	15q15	7057	9.99505	8.21396	-1.78109	-3.84185	0.00287385	0.04635	down KO+2.9 vs. WT	ECM glycoPn
16740969	CLCF1	cardiotrophin-like cytokine factor 1	11q13.3	23529	7.63306	6.39132	-1.24174	-3.90215	0.00259427	0.0442732	down KO+2.9 vs. WT	Secreted factors
16896196	XDH	xanthine dehydrogenase	2p23.1	7498	7.80167	6.44938	-1.3523	-4.03968	0.00205748	0.0418977	down KO+2.9 vs. WT
16661314	SFN	stratifin	1p36.11	2810	10.9212	9.4011	-1.5201	-4.04876	0.0020264	0.0417156	down KO+2.9 vs. WT
16687847	TACSTD2	tumor-associated calcium signal transducer 2	1p32	4070	7.70529	6.13983	-1.56546	-4.05501	0.00200528	0.0417156	down KO+2.9 vs. WT
16844356	TNS4	tensin 4	17q21.2	84951	11.4342	10.4264	-1.00787	-4.05511	0.00200497	0.0417156	down KO+2.9 vs. WT
16852296	LIPG	lipase, endothelial	18q21.1	9388	6.65508	5.53808	-1.11699	-4.06291	0.00197893	0.0417156	down KO+2.9 vs. WT
16812746	BNC1	basonuclin 1	15q25.2	646	9.40156	8.37924	-1.02233	-4.08482	0.00190768	0.0409311	down KO+2.9 vs. WT
16954697	DUSP7	dual specificity phosphatase 7	3p21	1849	7.95801	6.89179	-1.06622	-4.08828	0.00189668	0.0408771	down KO+2.9 vs. WT
16745503	BLID	BH3-like motif containing, cell death inducer	11q24.1	414899	7.15681	5.94745	-1.20936	-4.10788	0.00183561	0.0403113	down KO+2.9 vs. WT
17049676	SERPINE1	serpin peptidase inhibitor, clade E (nexin, plasminogen activator inhibitor type 1), member 1	7q21.3-q22	5054	10.5295	9.02127	-1.50824	-4.18503	0.00161443	0.03925	down KO+2.9 vs. WT	ECM Regulators
16839177	METRNL	meteorin, glial cell differentiation regulator-like	17q25.3	284207	7.13267	6.02944	-1.10323	-4.20243	0.00156854	0.03925	down KO+2.9 vs. WT
16727650	RHOD	ras homolog family member D	11q14.3	29984	9.80583	8.80094	-1.00489	-4.24887	0.00145256	0.0376588	down KO+2.9 vs. WT
17056984	INHBA	inhibin, beta A	7p15-p13	3624	6.86212	4.6756	-2.18653	-4.25738	0.00143229	0.0376588	down KO+2.9 vs. WT	Secreted factors
17117110	CD24	CD24 molecule	6q21	100133941	6.25265	4.72801	-1.52463	-4.33713	0.00125623	0.0362117	down KO+2.9 vs. WT
16969009	PDLIM5	PDZ and LIM domain 5	4q22	10611	8.54857	7.32268	-1.22589	-4.36607	0.00119809	0.0356819	down KO+2.9 vs. WT
16700147	WNT9A	wingless-type MMTV integration site family, member 9A	1q42	7483	7.24866	6.10328	-1.14538	-4.46085	0.00102666	0.0327415	down KO+2.9 vs. WT	Secreted factors
17076726	PLAT	plasminogen activator, tissue	8p12	5327	9.67534	8.13421	-1.54113	-4.50459	0.000956429	0.0320718	down KO+2.9 vs. WT	ECM regulators
17015143	TUBB2A	tubulin, beta 2A class IIa	6p25	7280	6.18403	4.89584	-1.28819	-4.55977	0.00087498	0.0302462	down KO+2.9 vs. WT
17110365	MIR221	microRNA 221	Xp11.3	407006	8.48156	6.81794	-1.66362	-4.5675	0.000864158	0.0302455	down KO+2.9 vs. WT
17104363	EFNB1	ephrin-B1	Xq12	1947	8.96542	7.73071	-1.23471	-4.64632	0.000761603	0.0290134	down KO+2.9 vs. WT
16745501	MIR125B1	microRNA 125b-1	11q24.1	406911	5.41329	4.18921	-1.22408	-4.64772	0.000759902	0.0290134	down KO+2.9 vs. WT
16893846	PXDN	peroxidasin homolog (Drosophila)	2p25	7837	7.54595	6.19504	-1.35091	-4.68273	0.000718638	0.0279822	down KO+2.9 vs. WT	ECM glycoPn
16740630	FOSL1	FOS-like antigen 1	11q13	8061	9.83165	7.72696	-2.10469	-4.71432	0.000683434	0.0272957	down KO+2.9 vs. WT
17021546	SRSF12	serine/arginine-rich splicing factor 12	6q15	135295	5.38731	4.07625	-1.31106	-4.85169	0.000550227	0.0243451	down KO+2.9 vs. WT
17103742	MIR188	microRNA 188	Xp11.23	406964	6.62006	5.57563	-1.04444	-4.87812	0.000527901	0.0242315	down KO+2.9 vs. WT
16976211	IGFBP7	insulin-like growth factor binding protein 7	4q12	3490	9.48995	8.33913	-1.15082	-4.93935	0.000479801	0.0234329	down KO+2.9 vs. WT	ECM glycoPn
16699533	DUSP10	dual specificity phosphatase 10	1q41	11221	8.72163	7.63347	-1.08816	-4.9931	0.000441395	0.0221618	down KO+2.9 vs. WT
16888270	ITGA4	integrin, alpha 4 (antigen CD49D, alpha 4 subunit of VLA-4 receptor)	2q31.3	3676	6.35736	5.16495	-1.19242	-4.99608	0.000439359	0.0221618	down KO+2.9 vs. WT
16929015	OSBP2	oxysterol binding protein 2	22q12.2	23762	7.29156	6.09475	-1.19682	-5.15121	0.000346152	0.0193845	down KO+2.9 vs. WT
16767115	RPSAP52	ribosomal protein SA pseudogene 52	12q14.3	204010	7.17401	5.85011	-1.32391	-5.16083	0.000341113	0.0192952	down KO+2.9 vs. WT
17062945	LOC646329	uncharacterized LOC646329	7q32.3	646329	8.13057	6.94622	-1.18435	-5.2069	0.000318023	0.0191497	down KO+2.9 vs. WT
16666982	LRRC8C	leucine rich repeat containing 8 family, member C	1p22.2	84230	6.57102	5.51251	-1.05851	-5.31027	0.000272045	0.0181066	down KO+2.9 vs. WT
16818359	TGFB1I1	transforming growth factor beta 1 induced transcript 1	16p11.2	7041	8.91746	7.88697	-1.0305	-5.33104	0.000263689	0.0181066	down KO+2.9 vs. WT
17067314	SCARA3	scavenger receptor class A, member 3	8p21	51435	6.5189	5.32916	-1.18975	-5.36865	0.000249248	0.0178649	down KO+2.9 vs. WT
16955324	IL17RD	interleukin 17 receptor D	3p14.3	54756	6.70709	5.65125	-1.05584	-5.55676	0.00018862	0.0165042	down KO+2.9 vs. WT
16677071	SERTAD4	SERTA domain containing 4	1q32.1-q41	56256	5.13523	3.8126	-1.32263	-5.58799	0.000180176	0.0162739	down KO+2.9 vs. WT
17113362	CAPN6	calpain 6	Xq23	827	7.44646	5.25844	-2.18802	-5.60404	0.000175995	0.0161569	down KO+2.9 vs. WT
16893704	FAM110C	family with sequence similarity 110, member C	2p25.3	642273	7.7231	6.5015	-1.2216	-5.72746	0.000147102	0.0146567	down KO+2.9 vs. WT
16674845	LAMC2	laminin, gamma 2	1q25-q31	3918	10.8363	9.63576	-1.20055	-5.72929	0.000146714	0.0146567	down KO+2.9 vs. WT	ECM glycoPn
16785897	SMOC1	SPARC related modular calcium binding 1	14q24.2	64093	8.62542	7.35922	-1.26619	-5.82821	0.000127271	0.0135062	down KO+2.9 vs. WT	ECM glycoPn
17110367	MIR222	microRNA 222	Xp11.3	407007	8.46213	5.65317	-2.80896	-5.86756	0.000120319	0.0134757	down KO+2.9 vs. WT
16967771	IL8	interleukin 8	4q13-q21	3576	7.28469	5.99279	-1.2919	-5.87576	0.000118922	0.0134757	down KO+2.9 vs. WT	Secreted Factors
16837063	SNORA76	small nucleolar RNA, H/ACA box 76	17q23.3	677842	9.76382	8.30786	-1.45597	-5.88182	0.0001179	0.0134757	down KO+2.9 vs. WT
16952782	TMEM158	transmembrane protein 158 (gene/pseudogene)	3p21.3	25907	6.92467	5.64345	-1.28122	-5.88671	0.000117084	0.0134757	down KO+2.9 vs. WT
16952769	CDCP1	CUB domain containing protein 1	3p21.31	64866	11.0086	9.98626	-1.02233	-6.01299	9.7943e-05	0.013059	down KO+2.9 vs. WT
16689869	F3	coagulation factor III (thromboplastin, tissue factor)	1p22-p21	2152	10.8885	8.01694	-2.87153	-6.01471	9.77067e-05	0.013059	down KO+2.9 vs. WT
16666755	CLCA2	chloride channel accessory 2	1p22.3	9635	10.3554	8.77611	-1.57927	-6.09766	8.70017e-05	0.0122666	down KO+2.9 vs. WT
16762661	PTHLH	parathyroid hormone-like hormone	12p12.1-p11.2	5744	6.44695	4.88822	-1.55873	-6.26377	6.91547e-05	0.0104666	down KO+2.9 vs. WT
16865116	MYADM	myeloid-associated differentiation marker	19q13.42	91663	8.1359	6.80115	-1.33475	-6.35167	6.13352e-05	0.010113	down KO+2.9 vs. WT
16746343	LOC646543	uncharacterized LOC646543	11q25	646543	7.96796	6.52605	-1.44191	-6.42519	5.55218e-05	0.010113	down KO+2.9 vs. WT
17106067	VSIG1	V-set and immunoglobulin domain containing 1	Xq22.3	340547	6.26317	5.18537	-1.0778	-6.50683	4.97518e-05	0.010113	down KO+2.9 vs. WT
17092870	MIR31HG	MIR31 host gene (non-protein coding)	9p21.3	554202	6.85199	5.58984	-1.26216	-6.5375	4.77531e-05	0.010113	down KO+2.9 vs. WT
17114970	GABRE	gamma-aminobutyric acid (GABA) A receptor, epsilon	Xq28	2564	6.9822	5.7042	-1.278	-6.59116	4.44606e-05	0.010113	down KO+2.9 vs. WT
16738477	PRG2	proteoglycan 2, bone marrow (natural killer cell activator, eosinophil granule major basic protein)	11q12	5553	6.76784	5.34325	-1.4246	-6.97073	2.71051e-05	0.00798887	down KO+2.9 vs. WT	Proteoglycans
16839277	NXN	nucleoredoxin	17p13.3	64359	6.47463	5.16505	-1.30958	-7.32445	1.73666e-05	0.00675586	down KO+2.9 vs. WT
17092879	MIR31	microRNA 31	9p21.3	407035	6.90548	5.37963	-1.52585	-7.34204	1.69929e-05	0.00675586	down KO+2.9 vs. WT
16781684	RNASE7	ribonuclease, RNase A family, 7	14q11.2	84659	6.86818	5.74394	-1.12424	-7.47953	1.43544e-05	0.00675586	down KO+2.9 vs. WT
16908037	FN1	fibronectin 1	2q34	2335	7.11109	5.52423	-1.58686	-7.57845	1.27304e-05	0.00675586	down KO+2.9 vs. WT	ECM glycoPn
16664218	TSPAN1	tetraspanin 1	1p34.1	10103	8.20241	6.55286	-1.64955	-7.97545	7.95031e-06	0.00494685	down KO+2.9 vs. WT
16962632	LEPREL1	leprecan-like 1	3q28	55214	8.18552	6.55714	-1.62837	-8.5302	4.2357e-06	0.00338856	down KO+2.9 vs. WT	ECM regulators
16746341	LOC283174	uncharacterized LOC283174	11q25	283174	7.51079	5.99835	-1.51244	-8.71953	3.44105e-06	0.00321164	down KO+2.9 vs. WT
17001927	SPARC	secreted protein, acidic, cysteine-rich (osteonectin)	5q31.3-q32	6678	6.73123	4.96876	-1.76247	-8.85864	2.96039e-06	0.00321164	down KO+2.9 vs. WT	ECM glycoPn
17092268	GLDC	glycine dehydrogenase (decarboxylating)	9p22	2731	7.68432	5.80401	-1.8803	-8.93439	2.72965e-06	0.00321164	down KO+2.9 vs. WT
16761350	KLRC3	killer cell lectin-like receptor subfamily C, member 3	12p13	3823	6.98315	4.89218	-2.09097	-10.2266	7.39273e-07	0.00284433	down KO+2.9 vs. WT
