## Supplementary Table S2 for "EFA6B regulates a stop signal for collective invasion in breast cancer"

### Sheet: Table S2
Table S2: Gene ontologies of the 296 genes differentially expressed between the PSD4 KO MCF10A cells (N=5, including KO55 (N=3) and KO2.9 cells (N=2)) and the PSD4 WT MCF10A cells (N=3)
			up KO vs. WT EFA6B				down KO vs. WT EFA6B
Base	TermsID	Terms	N	Genes	p-value	q-value	N	Genes	p-value	q-value
GO_BP	GO:0016339	calcium-dependent cell-cell adhesion via plasma membrane cell adhesion molecules	4	PCDHB13,CDH2,PCDHB9,PCDHB4	3.28815e-07	0.000134486
GO_BP	GO:0006957	complement activation, alternative pathway	2	C5,CFB	3.3778e-05	0.00665973
GO_BP	GO:0007156	homophilic cell adhesion via plasma membrane adhesion molecules	5	PCDHB12,PCDHB13,CDH2,PCDHB9,PCDHB4	5.63666e-05	0.00665973
GO_MF	GO:0019955	cytokine binding	3	LIFR,CXCR4,FZD4	6.17918e-05	0.00710897
GO_BP	GO:0010389	regulation of G2/M transition of mitotic cell cycle	2	CENPF,KIF14	6.68001e-05	0.00665973
GO_BP	GO:0006953	acute-phase response	3	PLSCR1,SAA2,SERPINA3	8.14148e-05	0.00665973
GO_BP	GO:0006855	drug transmembrane transport	2	SLC47A2,ABCC2	0.000115593	0.00675394
GO_BP	GO:0007019	microtubule depolymerization	2	KIF2C,KIF14	0.000115593	0.00675394
GO_MF	GO:0008568	microtubule-severing ATPase activity	2	KATNAL2,FIGNL1	0.000115593	0.00710897
GO_BP	GO:2000773	negative regulation of cellular senescence	2	TWIST1,BCL6	0.000182882	0.00924545
GO_MF	GO:0042626	ATPase activity, coupled to transmembrane movement of substances	3	ABCC2,ABCA6,ABCA9	0.000206674	0.00834125
GO_BP	GO:0008210	estrogen metabolic process	2	CYP1B1,SULT1E1	0.00027126	0.00924545
GO_BP	GO:0014850	response to muscle activity	2	TENC1,ADSSL1	0.00027126	0.00924545
GO_MF	GO:0070330	aromatase activity	2	CYP1B1,CYP3A5	0.00027126	0.00834125
GO_BP	GO:0006809	nitric oxide biosynthetic process	2	CYP1B1,SLC7A2	0.00038319	0.0104483
GO_BP	GO:0010466	negative regulation of peptidase activity	2	SERPINB4,SERPINB3	0.00038319	0.0104483
GO_BP	GO:0030500	regulation of bone mineralization	2	TWIST1,S1PR1	0.00038319	0.0104483
GO_BP	GO:0007416	synapse assembly	3	PCDHB13,PCDHB9,PCDHB4	0.000508551	0.0112154
GO_BP	GO:0008202	steroid metabolic process	3	CYP1B1,SULT1E1,CYP3A5	0.000508551	0.0112154
GO_BP	GO:0006956	complement activation	2	C5,CFB	0.000521011	0.0112154
GO_BP	GO:0015939	pantothenate metabolic process	2	VNN1,VNN3	0.000521011	0.0112154
GO_BP	GO:0030449	regulation of complement activation	2	C5,CFB	0.00068694	0.0124715
GO_CC	GO:0031226	intrinsic component of plasma membrane	2	S1PR1,TLR4	0.00068694	0.0255885
GO_BP	GO:0014070	response to organic cyclic compound	3	LIFR,ACSL1,NAMPT	0.00068903	0.0124715
GO_MF	GO:0000977	RNA polymerase II regulatory region sequence-specific DNA binding	6	SATB1,NFIL3,ARID5B,STAT4,BCL6,PHF21A	0.000719234	0.015517
GO_MF	GO:0001227	transcriptional repressor activity, RNA polymerase II transcription regulatory region sequence-specific binding	3	SATB1,ARID5B,BCL6	0.000794415	0.015517
GO_BP	GO:0001824	blastocyst development	2	ELF3,NEK2	0.000883079	0.0144472
GO_BP	GO:0008610	lipid biosynthetic process	2	ACSL1,OLAH	0.000883079	0.0144472
GO_MF	GO:0042056	chemoattractant activity	2	SAA2,HMGB2	0.000883079	0.015517
GO_BP	GO:0007588	excretion	2	SCNN1G,SCNN1B	0.00111141	0.0174834
GO_BP	GO:0001822	kidney development	4	DCN,ARID5B,TENC1,CENPF	0.00121936	0.0175591
GO_BP	GO:0019369	arachidonic acid metabolic process	3	CYP1B1,DAGLB,HPGD	0.00133081	0.0175591
GO_CC	GO:0005871	kinesin complex	3	KIF2C,KIF20A,KIF14	0.00133081	0.0330485
GO_BP	GO:0030890	positive regulation of B cell proliferation	2	BCL6,TLR4	0.00137382	0.0175591
GO_BP	GO:1902042	negative regulation of extrinsic apoptotic signaling pathway via death domain receptors	2	DAPK1,HMGB2	0.00137382	0.0175591
GO_MF	GO:0008301	DNA binding, bending	2	TOP2A,HMGB2	0.00137382	0.0187755
GO_MF	GO:0019825	oxygen binding	2	CYP1B1,CYP3A5	0.00137382	0.0187755
GO_BP	GO:0007018	microtubule-based movement	3	KIF2C,KIF20A,KIF14	0.00187037	0.0202722
GO_BP	GO:0001890	placenta development	2	DCN,HSD17B2	0.00200782	0.0202722
GO_BP	GO:0010575	positive regulation of vascular endothelial growth factor production	2	CYP1B1,C5	0.00200782	0.0202722
GO_MF	GO:0050699	WW domain binding	2	SCNN1G,SCNN1B	0.00200782	0.019596
GO_BP	GO:0000281	mitotic cytokinesis	2	ANLN,KIF20A	0.00279802	0.0237669
GO_BP	GO:0007189	adenylate cyclase-activating G-protein coupled receptor signaling pathway	2	NPR3,GPR141	0.00279802	0.0237669
GO_BP	GO:0010803	regulation of tumor necrosis factor-mediated signaling pathway	2	TAX1BP1,BIRC3	0.00279802	0.0237669
GO_CC	GO:0000793	condensed chromosome	2	TOP2A,HMGB2	0.00279802	0.0448661
GO_BP	GO:0030199	collagen fibril organization	2	CYP1B1,LOX	0.00325532	0.0237669
GO_CC	GO:0032391	photoreceptor connecting cilium	2	PCDHB13,CETN3	0.00325532	0.0448661
GO_MF	GO:0019903	protein phosphatase binding	3	CDH2,ROS1,NEK2	0.00368213	0.0209142
GO_BP	GO:0007193	adenylate cyclase-inhibiting G-protein coupled receptor signaling pathway	2	NPR3,S1PR1	0.00375583	0.0251825
GO_BP	GO:0010862	positive regulation of pathway-restricted SMAD protein phosphorylation	2	DAB2,GDF15	0.00375583	0.0251825
GO_BP	GO:0031122	cytoplasmic microtubule organization	2	KATNAL2,FIGNL1	0.00375583	0.0251825
GO_BP	GO:0090307	mitotic spindle assembly	2	BIRC3,NEK2	0.00375583	0.0251825
GO_MF	GO:0015297	antiporter activity	2	SLC47A2,SLC7A2	0.00375583	0.0209142
GO_BP	GO:0007517	muscle organ development	3	TWIST1,FAM65B,CENPF	0.00401238	0.0253742
GO_BP	GO:1904030	negative regulation of cyclin-dependent protein kinase activity	2	TRIB2,SOCS3	0.00430074	0.0253742
GO_BP	GO:0007259	JAK-STAT cascade	2	STAT4,SOCS3	0.00489117	0.0266732
GO_BP	GO:0006805	xenobiotic metabolic process	4	CYP1B1,SULT1E1,MAOA,CYP3A5	0.00530276	0.0272379
GO_BP	GO:0006814	sodium ion transport	2	SCNN1G,SCNN1B	0.00621265	0.0273223
GO_BP	GO:0009408	response to heat	2	ABCC2,SOCS3	0.00621265	0.0273223
GO_BP	GO:0012501	programmed cell death	5	DAPK1,SATB1,BIRC3,TLR4,HMGB2	0.00659348	0.0286886
GO_CC	GO:0000228	nuclear chromosome	2	FIGNL1,TOP2A	0.00694552	0.0491771
GO_CC	GO:0030133	transport vesicle	2	GALNT15,SPX	0.00694552	0.0491771
GO_CC	GO:0009897	external side of plasma membrane	4	S1PR1,TLR4,SCNN1G,SCNN1B	0.00698351	0.0491771
GO_BP	GO:0007623	circadian rhythm	3	NFIL3,NAMPT,KLF9	0.00739781	0.0297655
GO_CC	GO:0000776	kinetochore	3	KIF2C,NEK2,CENPF	0.00792114	0.0491771
GO_MF	GO:0001664	G-protein coupled receptor binding	2	S1PR1,SFTPB	0.00855956	0.0263207
GO_BP	GO:0006325	chromatin organization	6	HIST1H2BD,SATB1,ARID5B,HMGB2,HIST1H2BH,PHF21A	0.00880833	0.0322706
GO_BP	GO:0007059	chromosome segregation	3	TOP2A,NEK2,CENPF	0.00903948	0.0322706
GO_BP	GO:0007080	mitotic metaphase plate congression	2	KIF2C,KIF14	0.00944213	0.0322706
GO_BP	GO:0016042	lipid catabolic process	2	DAGLB,ABHD4	0.00944213	0.0322706
GO_CC	GO:0030136	clathrin-coated vesicle	2	VPS41,DAB2	0.00944213	0.0506286
GO_BP	GO:0030216	keratinocyte differentiation	2	KRT10,TXNIP	0.0103759	0.0345019
GO_CC	GO:0030496	midbody	4	NEK2,KIF20A,CENPF,KIF14	0.0103955	0.0506286
GO_BP	GO:0021987	cerebral cortex development	2	CDH2,KIF14	0.0134892	0.0406324
GO_CC	GO:0016324	apical plasma membrane	5	CDH2,ABCC2,SCNN1G,SCNN1B,FAM65B	0.0143479	0.0577793
GO_BP	GO:0006921	cellular component disassembly involved in execution phase of apoptosis	2	SATB1,HMGB2	0.0146324	0.0427475
GO_CC	GO:0005764	lysosome	5	SFTPB,CXCR4,C9orf72,CTSK,LAPTM5	0.0164424	0.059754
GO_BP	GO:0030334	regulation of cell migration	2	GPR97,KIF14	0.0170788	0.045655
GO_BP	GO:0007249	I-kappaB kinase/NF-kappaB signaling	2	BIRC3,TLR4	0.0183824	0.0477236
GO_BP	GO:0031100	organ regeneration	2	LIFR,SOCS3	0.0183824	0.0477236
GO_BP	GO:0019432	triglyceride biosynthetic process	2	ACSL1,OLAH	0.0197399	0.0499359
GO_CC	GO:0072562	blood microparticle	2	CFB,SERPINA3	0.0197399	0.0700295
GO_CC	GO:0015629	actin cytoskeleton	5	DAPK1,MSRB1,ANLN,ABLIM2,C9orf72	0.0205999	0.070181
GO_MF	GO:0001618	virus receptor activity	2	SERPINB3,CXCR4	0.0226167	0.0496759
GO_MF	GO:0003712	transcription cofactor activity	2	ANKRA2,PHF21A	0.0226167	0.0496759
GO_CC	GO:0005770	late endosome	3	VPS41,CXCR4,DDIT3	0.0238555	0.072933
GO_BP	GO:0006869	lipid transport	2	ABCA6,ABCA9	0.0257095	0.0565332
GO_MF	GO:0043130	ubiquitin binding	2	CXCR4,TOP2A	0.0257095	0.0535977
GO_BP	GO:0002224	toll-like receptor signaling pathway	3	BIRC3,TLR4,CTSK	0.0284061	0.0601974
GO_MF	GO:0016491	oxidoreductase activity	4	HPGD,HSD17B2,SDR16C5,CYP3A5	0.0289139	0.0573614
GO_CC	GO:0031225	anchored component of membrane	2	VNN1,VNN3	0.0290178	0.0839279
GO_CC	GO:0005765	lysosomal membrane	5	TMEM106B,VPS41,DAGLB,DAB2,LAPTM5	0.0292903	0.0839279
GO_MF	GO:0046982	protein heterodimerization activity	7	TWIST1,LIFR,HIST1H2BD,TOP2A,FZD4,DDIT3,HIST1H2BH	0.0295819	0.0577551
GO_BP	GO:0007268	synaptic transmission	5	PCDHB13,PCDHB9,PCDHB4,CACNB2,MAOA	0.0301083	0.0606615
GO_CC	GO:0000775	chromosome, centromeric region	2	KIF2C,CENPF	0.0307525	0.0848542
GO_BP	GO:0006915	apoptotic process	10	TAX1BP1,PLSCR1,DAB2,DAPK1,SATB1,CARD6,TLR4,CXCR4,HMGB2,DDIT3	0.0325344	0.0643148
GO_BP	GO:0019221	cytokine-mediated signaling pathway	5	LIFR,IL1RL1,STAT4,SOCS3,IL1R2	0.0326519	0.0643148
GO_MF	GO:0003684	damaged DNA binding	2	RPA3,HMGB2	0.0343821	0.065643
GO_MF	GO:0042803	protein homodimerization activity	10	PSPH,TWIST1,NPR3,HPGD,TOP2A,NAMPT,FZD4,DDIT3,ADSSL1,CENPF	0.0346894	0.065643
GO_MF	GO:0000287	magnesium ion binding	4	PSPH,FIGNL1,TOP2A,ADSSL1	0.0361175	0.0673099
GO_MF	GO:0019900	kinase binding	2	TAX1BP1,TENC1	0.0382237	0.0691399
GO_MF	GO:0030165	PDZ domain binding	2	FZD4,KIF14	0.0382237	0.0691399
GO_CC	GO:0031410	cytoplasmic vesicle	3	SERPINB3,CXCR4,C9orf72	0.0419066	0.100711
GO_MF	GO:0003690	double-stranded DNA binding	2	SATB1,HMGB2	0.0422748	0.074774
GO_CC	GO:0005911	cell-cell junction	3	CDH2,AMTN,FZD4	0.0434252	0.102704
GO_MF	GO:0035091	phosphatidylinositol binding	2	SNX13,SNX10	0.0443781	0.074774
GO_CC	GO:0005623	cell	2	FTH1,HMGB2	0.0443781	0.103318
GO_BP	GO:0001701	in utero embryonic development	4	ANGPT1,TWIST1,C5,HSD17B2	0.0481781	0.0838504
GO_CC	GO:0005874	microtubule	5	KATNAL2,KIF2C,NEK2,KIF20A,KIF14	0.0485617	0.107995
GO_BP	GO:0009887	organ morphogenesis	2	DCN,SFTPB	0.0487381	0.0844656
GO_MF	GO:0003697	single-stranded DNA binding	2	RPA3,HMGB2	0.0487381	0.0810107
GO_CC	GO:0005887	integral component of plasma membrane	18	PCDHB12,PLSCR1,ABCC2,SLCO4A1,LIFR,PCDHB4,NPR3,CACNB2,GPR141,SLC7A2,TLR4,SCNN1G,SCNN1B,CLEC2B,FZD4,KIR2DL3,SLC28A3,LAPTM5	0.000337688	0.0251578	10	PCDH7,KCNJ15,THBD,PLXNA2,TACSTD2,EFNB1,IL17RD,CLCA2,GABRE,TSPAN1	0.0231621	0.0561037
GO_BP	GO:0010951	negative regulation of endopeptidase activity	4	C5,SERPINB4,SERPINB3,SERPINA3	0.000701333	0.0124715	2	SERPINB2,SERPINE1	0.0137831	0.0251393
GO_BP	GO:0010718	positive regulation of epithelial to mesenchymal transition	3	TWIST1,DAB2,SERPINB3	0.000252291	0.00924545	2	RGCC,TGFB1I1	0.00138281	0.00772247
GO_BP	GO:0006954	inflammatory response	6	C5,VNN1,BCL6,ELF3,CXCR4,SERPINA3	0.0129929	0.0402695	4	SPHK1,BLNK,THBS1,CXCL8	0.0320739	0.0451272
GO_BP	GO:0006810	transport	6	TMEM106B,ABCC2,SLCO4A1,CACNB2,SLC7A2,LAPTM5	0.0138091	0.0406324	4	MFSD12,GJB2,CLCA2,GABRE	0.03353	0.0462405
GO_BP	GO:0007605	sensory perception of sound	3	FAM65B,FZD4,EYA1	0.0102561	0.0343833	2	GJB2,SNAI2	0.0219892	0.0350091
GO_BP	GO:0006334	nucleosome assembly	3	HIST1H2BD,HMGB2,HIST1H2BH	0.0129965	0.0402695	2	SOX9,HIST1H2BM	0.026327	0.0398712
GO_BP	GO:0000187	activation of MAPK activity	3	C5,TLR4,CXCR4	0.0170256	0.045655	2	THBS1,DUSP7	0.0323465	0.0451606
GO_BP	GO:0006979	response to oxidative stress	3	ABCC2,MSRB1,VNN1	0.019779	0.0499359	2	PXDN,SCARA3	0.036274	0.0491323
GO_MF	GO:0001077	transcriptional activator activity, RNA polymerase II core promoter proximal region sequence-specific binding	4	PLSCR1,EHF,ELF3,DDIT3	0.0431008	0.074774	3	SOX9,HMGA2,FOSL1	0.0462149	0.0666816
GO_BP	GO:0007186	G-protein coupled receptor signaling pathway	5	C5,S1PR1,GPR97,CXCR4,FZD4	0.0496904	0.0857527	4	EDN1,FZD8,AKAP12,CXCL8	0.038948	0.0515991
GO_BP	GO:0006955	immune response	7	IL1RL1,NFIL3,FTH1,TLR4,IL1R2,IL18R1,KIR2DL3	0.00196186	0.0202722	6	ETS1,THBS1,CD24,PXDN,CXCL8,PRG2	0.00108288	0.00662421
GO_BP	GO:0071222	cellular response to lipopolysaccharide	2	TLR4,HMGB2	0.0422748	0.0777221	2	SERPINE1,CXCL8	0.0171656	0.0291426
GO_BP	GO:0030182	neuron differentiation	2	S1PR1,FZD4	0.0382237	0.0717132	2	FZD8,WNT9A	0.0154217	0.027404
GO_BP	GO:0030855	epithelial cell differentiation	2	EHF,ELF3	0.0290178	0.0606615	2	TGFB1I1,PTHLH	0.0115209	0.0226058
GO_BP	GO:0002244	hematopoietic progenitor cell differentiation	2	ANLN,TOP2A	0.0241361	0.0536503	2	FST,INHBA	0.00949019	0.0198418
GO_BP	GO:0097191	extrinsic apoptotic signaling pathway	2	DAPK1,TLR4	0.0241361	0.0536503	2	TNFRSF12A,INHBA	0.00949019	0.0198418
GO_BP	GO:0030155	regulation of cell adhesion	2	S1PR1,KIF14	0.00855956	0.0322706	2	SOX9,CXCL8	0.00322546	0.0112581
GO_BP	GO:0022617	extracellular matrix disassembly	3	DCN,LAMB1,CTSK	0.0115742	0.0366964	3	MMP2,LAMC2,FN1	0.00339581	0.0117398
GO_BP	GO:0009612	response to mechanical stimulus	3	PSPH,DCN,TXNIP	0.0014966	0.0185488	3	ETS1,FOSL1,F3	0.000402204	0.00394594
GO_BP	GO:0090090	negative regulation of canonical Wnt signaling pathway	4	CDH2,DAB2,MLLT3,DDIT3	0.0181171	0.0477236	4	DKK1,SOX9,SNAI2,WNT9A	0.00433813	0.013005
GO_BP	GO:0016055	Wnt signaling pathway	4	DAB2,FZD4,DDIT3,HBP1	0.0124684	0.0392274	4	CD24,WNT9A,TGFB1I1,NXN	0.00289106	0.0110783
GO_MF	GO:0002020	protease binding	2	SERPINB4,SERPINB3	0.0443781	0.074774	3	SERPINE1,F3,FN1	0.00227602	0.0134017
GO_BP	GO:0010628	positive regulation of gene expression	4	PLSCR1,TWIST1,NFIL3,TLR4	0.0318783	0.0639129	5	TNC,HMGA2,RGCC,INHBA,FN1	0.00151257	0.00813339
GO_BP	GO:0008544	epidermis development	2	SATB1,ELF3	0.0343821	0.0660201	3	BNC1,LAMC2,PTHLH	0.00156235	0.00813339
GO_BP	GO:0008584	male gonad development	2	ARID5B,HMGB2	0.0343821	0.0660201	3	SOX9,HMGA2,INHBA	0.00156235	0.00813339
GO_BP	GO:0006935	chemotaxis	2	C5,S1PR1	0.0211513	0.0506959	3	CYR61,FOSL1,CXCL8	0.000769447	0.00594275
GO_CC	GO:0005578	proteinaceous extracellular matrix	4	ADAMTS12,IL1RL1,AMTN,LOX	0.0099169	0.0506286	5	CYR61,MMP2,WNT9A,PXDN,SPARC	0.00031073	0.00338696
GO_BP	GO:0007166	cell surface receptor signaling pathway	5	TAX1BP1,C5,LIFR,GPR97,BIRC3	0.00814313	0.0311266	6	EDN1,CLCF1,TACSTD2,INHBA,CD24,TSPAN1	0.000228035	0.00307173
GO_BP	GO:0030183	B cell differentiation	2	BCL6,GPR97	0.00552815	0.0272379	3	BLNK,CLCF1,ITGA4	0.000112502	0.0021721
GO_CC	GO:0005886	plasma membrane	38	SLC47A2,CDH2,DAGLB,PCDHB9,SKAP2,PLSCR1,ABCC2,ANGPT1,NBEA,SLCO4A1,DAB2,PCDHB4,NPR3,IL1RL1,ROS1,DAPK1,S1PR1,SLC39A8,VNN1,ACSL1,SLC7A2,GPR97,TENC1,VNN3,CFB,TLR4,IL1R2,CXCR4,IL18R1,HMMR,SCNN1G,SCNN1B,CLEC2B,FZD4,KIR2DL3,KLF9,SLC28A3,KIF14	0.00122908	0.0330485	34	PCDH7,DKK1,SPHK1,GLIPR1,SULF2,GJB2,FGFBP1,TNFRSF12A,PMEPA1,EHD4,SERPINB2,IRS1,FZD8,KCNJ15,AKAP12,THBD,PLXNA2,FAM57A,MMP2,BLNK,SERPINE1,RHOD,CD24,EFNB1,ITGA4,LRRC8C,CDCP1,F3,CLCA2,MYADM,VSIG1,TSPAN1,SPARC,GLDC	1.29759e-05	0.000202054
GO_BP	GO:0007565	female pregnancy	2	HPGD,NAMPT	0.0197399	0.0499359	4	ETS1,THBD,FOSL1,PTHLH	4.89466e-05	0.00161524
GO_CC	GO:0009986	cell surface	7	ABCC2,IL1RL1,ROS1,TLR4,CXCR4,HMMR,FZD4	0.0328687	0.0882812	11	SULF2,FGFBP1,TNFRSF12A,THBD,THBS1,LIPG,CD24,PLAT,ITGA4,F3,SPARC	1.13694e-05	0.000202054
GO_BP	GO:0007155	cell adhesion	7	PCDHB12,CYP1B1,CDH2,PCDHB4,S1PR1,AMTN,LAMB1	0.00901466	0.0322706	11	CYR61,TNC,THBS1,CD24,EFNB1,IGFBP7,ITGA4,TGFB1I1,LAMC2,CLCA2,FN1	9.47108e-07	4.2975e-05
GO_BP	GO:0030335	positive regulation of cell migration	4	DAB2,S1PR1,SERPINB3,LAMB1	0.0148051	0.0429452	10	SPHK1,CYR61,EDN1,IRS1,SNAI2,THBS1,RHOD,FAM110C,F3,MYADM	4.86709e-09	1.02949e-06
GO_BP	GO:0030198	extracellular matrix organization	5	DCN,ELF3,LAMB1,LOX,CTSK	0.0254202	0.0561993	12	CYR61,TNC,SOX9,MMP2,THBS1,SERPINE1,PXDN,ITGA4,LAMC2,FN1,LEPREL1,SPARC	5.67213e-09	1.02949e-06
GO_CC	GO:0005615	extracellular space	20	ANGPT1,C5,SAA2,DCN,IL1RL1,SFTPB,SPX,SERPINB4,SERPINB3,VNN3,CFB,KRT10,LAMB1,C9orf72,NAMPT,HMGB2,GDF15,LOX,CTSK,SERPINA3	5.28272e-05	0.00787125	27	DKK1,EDN1,SULF2,TNC,FGFBP1,SERPINB2,FJX1,THBD,MMP2,THBS1,XDH,SFN,TACSTD2,LIPG,SERPINE1,METRNL,INHBA,WNT9A,PLAT,PXDN,IGFBP7,LAMC2,CXCL8,F3,PTHLH,FN1,SPARC	1.14022e-12	1.24284e-10
GO_CC	GO:0031012	extracellular matrix	4	PLSCR1,ADAMTS12,DCN,LAMB1	0.00698351	0.0491771	11	CYR61,TNC,MMP2,THBS1,SERPINE1,PLAT,PXDN,IGFBP7,TGFB1I1,F3,FN1	3.62036e-11	1.3154e-09
GO_CC	GO:0005576	extracellular region	13	ANGPT1,C5,DCN,FDCSP,SFTPB,CFB,IGIP,IL1R2,LAMB1,GDF15,LOX,CTSK,SERPINA3	0.0135307	0.0568104	25	DKK1,GLIPR1,EDN1,TNC,FST,FGFBP1,SERPINB2,MMP2,THBS1,CLCF1,LIPG,SERPINE1,INHBA,WNT9A,PLAT,IGFBP7,LAMC2,CXCL8,CDCP1,CLCA2,PTHLH,PRG2,RNASE7,FN1,SPARC	3.8056e-12	2.07405e-10
GO_CC	GO:0045202	synapse					2	EFNB1,GABRE	0.0494487	0.0929294
GO_BP	GO:0007173	epidermal growth factor receptor signaling pathway					4	IRS1,SOX9,DUSP7,IL17RD	0.0494194	0.0633895
GO_BP	GO:0001934	positive regulation of protein phosphorylation					2	CYR61,SOX9	0.0478835	0.0622828
GO_CC	GO:0005925	focal adhesion					5	TNC,AKAP12,TNS4,ITGA4,TGFB1I1	0.0478344	0.0925256
GO_BP	GO:0071456	cellular response to hypoxia					2	EDN1,RGCC	0.0463434	0.0605131
GO_CC	GO:0070062	extracellular exosome					22	EHD4,LAD1,HIST1H2BM,THBS1,CLCF1,SFN,TACSTD2,SERPINE1,METRNL,WNT9A,PLAT,TUBB2A,EFNB1,PXDN,IGFBP7,ITGA4,F3,MYADM,PRG2,RNASE7,FN1,TSPAN1	0.0412946	0.0833539
GO_BP	GO:0006457	protein folding					3	SPHK1,SACS,TUBB2A	0.0408261	0.0538905
GO_CC	GO:0043005	neuron projection					3	PDLIM5,FOSL1,GABRE	0.0387768	0.0812821
GO_BP	GO:0006364	rRNA processing					2	UTP20,NOL6	0.0376353	0.0507867
GO_BP	GO:0008543	fibroblast growth factor receptor signaling pathway					4	FGFBP1,IRS1,DUSP7,IL17RD	0.0342732	0.0469479
GO_BP	GO:0006898	receptor-mediated endocytosis					2	SCARA3,SPARC	0.0336295	0.0462405
GO_BP	GO:0001501	skeletal system development					2	SOX9,PTHLH	0.0323465	0.0451606
GO_MF	GO:0001078	transcriptional repressor activity, RNA polymerase II core promoter proximal region sequence-specific binding					2	HMGA2,SNAI2	0.0323465	0.0494999
GO_BP	GO:0006919	activation of cysteine-type endopeptidase activity involved in apoptotic process					2	XDH,F3	0.0310897	0.0441431
GO_BP	GO:0010629	negative regulation of gene expression					2	XDH,MYADM	0.0310897	0.0441431
GO_BP	GO:0016477	cell migration					3	THBS1,CD24,TSPAN1	0.0285861	0.0416787
GO_CC	GO:0016363	nuclear matrix					2	TGFB1I1,SPARC	0.0252027	0.0597194
GO_BP	GO:0007507	heart development					3	EDN1,ITGA4,SPARC	0.0245525	0.0378848
GO_CC	GO:0001726	ruffle					2	TNFRSF12A,MYADM	0.0230337	0.0561037
GO_BP	GO:0009615	response to virus					2	HMGA2,FOSL1	0.0209713	0.0335356
GO_BP	GO:0007050	cell cycle arrest					3	THBS1,INHBA,CXCL8	0.0201956	0.0333227
GO_MF	GO:0009055	electron carrier activity					2	XDH,GLDC	0.01998	0.0330816
GO_BP	GO:0010468	regulation of gene expression					2	IRS1,PTHLH	0.0171656	0.0291426
GO_BP	GO:0001558	regulation of cell growth					2	CYR61,IGFBP7	0.0162804	0.0285498
GO_CC	GO:0030018	Z disc					2	MYL9,PDLIM5	0.0130031	0.0363419
GO_BP	GO:0007204	positive regulation of cytosolic calcium ion concentration					2	EDN1,CD24	0.012249	0.0232626
GO_BP	GO:0030512	negative regulation of transforming growth factor beta receptor signaling pathway					2	PMEPA1,TGFB1I1	0.012249	0.0232626
GO_BP	GO:0001933	negative regulation of protein phosphorylation					2	XDH,MYADM	0.0108185	0.0214997
GO_BP	GO:0030307	positive regulation of cell growth					2	SPHK1,SFN	0.0108185	0.0214997
GO_BP	GO:0016337	single organismal cell-cell adhesion					2	SOX9,CD24	0.0101416	0.0210366
GO_CC	GO:0005901	caveola					2	IRS1,PTRF	0.00949019	0.0304244
GO_BP	GO:0097193	intrinsic apoptotic signaling pathway					2	SFN,CD24	0.00886397	0.0192672
GO_BP	GO:0071356	cellular response to tumor necrosis factor					2	EDN1,CXCL8	0.00826277	0.0180686
GO_MF	GO:0003705	transcription factor activity, RNA polymerase II distal enhancer sequence-specific binding					2	SOX9,SNAI2	0.00768636	0.019408
GO_BP	GO:0007169	transmembrane receptor protein tyrosine kinase signaling pathway					2	CD3EAP,BLNK	0.00713451	0.0162882
GO_CC	GO:0030141	secretory granule					2	THBS1,PLAT	0.00713451	0.0235655
GO_BP	GO:0001503	ossification					2	SOX9,SPARC	0.00660696	0.0156753
GO_BP	GO:0071300	cellular response to retinoic acid					2	SOX9,WNT9A	0.00660696	0.0156753
GO_CC	GO:0005793	endoplasmic reticulum-Golgi intermediate compartment					2	GJB2,FN1	0.00660696	0.0235655
GO_CC	GO:0045121	membrane raft					4	PTRF,CD24,EFNB1,MYADM	0.00648281	0.0235655
GO_BP	GO:1902476	chloride transmembrane transport					2	CLCA2,GABRE	0.00516737	0.0137923
GO_MF	GO:0030246	carbohydrate binding					3	CD24,PRG2,KLRC3	0.00511755	0.0161523
GO_MF	GO:0001948	glycoprotein binding					2	THBS1,PLAT	0.00473417	0.0157578
GO_CC	GO:0005938	cell cortex					3	AKAP12,FAM110C,LAMC2	0.00457662	0.0207855
GO_BP	GO:0007411	axon guidance					8	MYL9,IRS1,PLXNA2,MMP2,DUSP7,CD24,EFNB1,IL17RD	0.00447014	0.013005
GO_BP	GO:0030168	platelet activation					4	THBS1,SERPINE1,FN1,SPARC	0.00433813	0.013005
GO_BP	GO:0071363	cellular response to growth factor stimulus					2	EHD4,SPARC	0.00393575	0.0123162
GO_CC	GO:0016328	lateral plasma membrane					2	GJB2,TACSTD2	0.00356979	0.0176867
GO_BP	GO:0006360	transcription from RNA polymerase I promoter					2	CD3EAP,PTRF	0.00322546	0.0112581
GO_BP	GO:0009611	response to wounding					2	TNC,FN1	0.00322546	0.0112581
GO_BP	GO:0001649	osteoblast differentiation					3	CYR61,TNC,SNAI2	0.0031876	0.0112581
GO_CC	GO:0031901	early endosome membrane					3	DKK1,PMEPA1,EHD4	0.00298828	0.0158407
GO_BP	GO:0006361	transcription initiation from RNA polymerase I promoter					2	CD3EAP,PTRF	0.00290235	0.0110783
GO_MF	GO:0051219	phosphoprotein binding					2	SFN,PLAT	0.00290235	0.0134017
GO_CC	GO:0032040	small-subunit processome					2	UTP20,NOL6	0.0026	0.0157445
GO_BP	GO:0006363	termination of RNA polymerase I transcription					2	CD3EAP,PTRF	0.00205575	0.0096914
GO_BP	GO:0030521	androgen receptor signaling pathway					2	PMEPA1,TGFB1I1	0.00205575	0.0096914
GO_BP	GO:0007165	signal transduction					13	SPHK1,CYR61,FST,FGFBP1,IRS1,SOX9,THBD,HMGA2,SFN,SMOC1,CXCL8,SPARC,KLRC3	0.00185623	0.00898416
GO_BP	GO:0007157	heterophilic cell-cell adhesion via plasma membrane cell adhesion molecules					2	CD24,ITGA4	0.00158872	0.00813339
GO_BP	GO:0006605	protein targeting					2	AKAP12,RHOD	0.00138281	0.00772247
GO_BP	GO:0030593	neutrophil chemotaxis					2	EDN1,CXCL8	0.00119455	0.00688286
GO_BP	GO:2000379	positive regulation of reactive oxygen species metabolic process					2	THBS1,XDH	0.00119455	0.00688286
GO_BP	GO:0002053	positive regulation of mesenchymal cell proliferation					2	IRS1,SOX9	0.00102332	0.00662421
GO_BP	GO:0006968	cellular defense response					2	FOSL1,KLRC3	0.00102332	0.00662421
GO_BP	GO:0071158	positive regulation of cell cycle arrest					2	HMGA2,RGCC	0.00102332	0.00662421
GO_CC	GO:0009925	basal plasma membrane					2	TACSTD2,CLCA2	0.000868495	0.00728199
GO_BP	GO:0000188	inactivation of MAPK activity					2	DUSP7,DUSP10	0.00072942	0.00575608
GO_BP	GO:0071560	cellular response to transforming growth factor beta stimulus					2	EDN1,SOX9	0.00072942	0.00575608
GO_BP	GO:0001666	response to hypoxia					5	ETS1,MMP2,THBS1,CD24,PLAT	0.000626968	0.00554902
GO_BP	GO:0030511	positive regulation of transforming growth factor beta receptor signaling pathway					2	THBS1,TGFB1I1	0.000605411	0.00554902
GO_BP	GO:0030178	negative regulation of Wnt signaling pathway					2	DKK1,NXN	0.000495757	0.00473578
GO_CC	GO:0016529	sarcoplasmic reticulum					2	THBS1,XDH	0.000495757	0.0049125
GO_BP	GO:0071364	cellular response to epidermal growth factor stimulus					2	SOX9,SNAI2	0.000399719	0.00394594
GO_BP	GO:0010811	positive regulation of cell-substrate adhesion					2	CYR61,THBS1	0.000316532	0.00348185
GO_BP	GO:0014065	phosphatidylinositol 3-kinase signaling					2	EDN1,IRS1	0.000316532	0.00348185
GO_BP	GO:0030879	mammary gland development					2	IRS1,SOX9	0.000316532	0.00348185
GO_MF	GO:0001968	fibronectin binding					2	THBS1,ITGA4	0.000316532	0.00570111
GO_MF	GO:0070412	R-SMAD binding					2	PMEPA1,RGCC	0.000316532	0.00570111
GO_BP	GO:0001525	angiogenesis					6	TNFRSF12A,FZD8,MMP2,SERPINE1,CXCL8,FN1	0.000296303	0.00348185
GO_BP	GO:0007159	leukocyte cell-cell adhesion					2	CD24,ITGA4	0.0002454	0.00307173
GO_BP	GO:0021983	pituitary gland development					2	ETS1,HMGA2	0.0002454	0.00307173
GO_BP	GO:0030819	positive regulation of cAMP biosynthetic process					2	AKAP12,PTHLH	0.0002454	0.00307173
GO_MF	GO:0017134	fibroblast growth factor binding					2	FGFBP1,THBS1	0.0002454	0.00570111
GO_BP	GO:0007596	blood coagulation					9	SERPINB2,THBD,THBS1,SERPINE1,PLAT,ITGA4,F3,FN1,SPARC	0.000224072	0.00307173
GO_BP	GO:0001837	epithelial to mesenchymal transition					3	SOX9,HMGA2,SNAI2	0.000209728	0.00307173
GO_BP	GO:0071347	cellular response to interleukin-1					3	EDN1,SOX9,CXCL8	0.000209728	0.00307173
GO_BP	GO:0010839	negative regulation of keratinocyte proliferation					2	SNAI2,SFN	0.000185497	0.0030607
GO_BP	GO:0018149	peptide cross-linking					2	THBS1,FN1	0.000185497	0.0030607
GO_MF	GO:0017017	MAP kinase tyrosine/serine/threonine phosphatase activity					2	DUSP7,DUSP10	0.000185497	0.00570111
GO_BP	GO:0001942	hair follicle development					3	DKK1,SOX9,INHBA	0.000155687	0.00282571
GO_BP	GO:0019722	calcium-mediated signaling					3	SPHK1,EDN1,CXCL8	0.000112502	0.0021721
GO_BP	GO:0030194	positive regulation of blood coagulation					2	THBS1,SERPINE1	9.59268e-05	0.0021721
GO_BP	GO:0090023	positive regulation of neutrophil chemotaxis					2	EDN1,CXCL8	9.59268e-05	0.0021721
GO_BP	GO:0016525	negative regulation of angiogenesis					3	RGCC,THBS1,SPARC	9.45304e-05	0.0021721
GO_BP	GO:0002576	platelet degranulation					4	THBS1,SERPINE1,FN1,SPARC	7.12294e-05	0.00198895
GO_BP	GO:2000353	positive regulation of endothelial cell apoptotic process					2	RGCC,THBS1	6.44547e-05	0.00194976
GO_CC	GO:0031091	platelet alpha granule					2	THBS1,SPARC	4.06015e-05	0.000553196
GO_BP	GO:0010595	positive regulation of endothelial cell migration					4	EDN1,ETS1,THBS1,SPARC	7.10741e-06	0.000257999
GO_CC	GO:0031093	platelet alpha granule lumen					4	THBS1,SERPINE1,FN1,SPARC	4.67177e-06	0.000101845
GO_CC	GO:0005604	basement membrane					5	TNC,LAD1,SMOC1,LEPREL1,SPARC	2.35346e-06	6.41317e-05
GO_BP	GO:0008285	negative regulation of cell proliferation					12	UTP20,FGFBP1,ETS1,RGCC,INHBA,WNT9A,FOSL1,IGFBP7,TGFB1I1,CXCL8,PTHLH,LEPREL1	1.36557e-06	5.50781e-05
GO_BP	GO:0014032	neural crest cell development					3	EDN1,SOX9,SNAI2	8.46223e-07	4.2975e-05
GO_MF	GO:0050840	extracellular matrix binding					3	CYR61,THBS1,SPARC	8.46223e-07	8.54685e-05
GO_BP	GO:0001937	negative regulation of endothelial cell proliferation					4	RGCC,THBS1,XDH,SPARC	3.56529e-07	2.157e-05
GO_BP	GO:0008284	positive regulation of cell proliferation					13	EDN1,TNC,EIF5A2,FGFBP1,ETS1,IRS1,SOX9,HMGA2,CLCF1,BNC1,FOSL1,PTHLH,FN1	1.30605e-07	9.48189e-06
GO_BP	GO:0030195	negative regulation of blood coagulation					3	EDN1,THBD,SERPINE1	6.19704e-08	5.62382e-06
GO_BP	GO:0007267	cell-cell signaling					9	CYR61,EDN1,GJB2,FGFBP1,FJX1,INHBA,WNT9A,EFNB1,PTHLH	4.19138e-08	5.07157e-06
