## Supplementary Table S3 for "EFA6B regulates a stop signal for collective invasion in breast cancer"

### Sheet: Table S3
Supplementary Table 3: List of 34 BC data sets included in the study
Reference	Source of data	N° of samples	Technological platform	N° of probe sets	N° of samples used
van't Veer et al., Nature 2002	http://www.rii.com/publications/2002/vantveer.html	117	Agilent Hu25K	25K	117
Expression Project for Oncology (expO), 2005	https://expo.intgen.org/geo GEO: GSE2109	348	Affymetrix U133 Plus 2.0	54K	348
Farmer P et al., Oncogene 2005	GEO: GSE1561	49	Affymetrix U133A	22K	49
Minn AJ et al., Nature 2005	GEO: GSE2603	99	Affymetrix U133A	22K	99
Wang Y et al., Lancet 2005	GEO: GSE2034	286	Affymetrix U133A	22K	286
Hess KR et al., J Clin Oncol 2006	MDA133	133	Affymetrix U133A	22K	131
Ivshina et al., Cancer Res 2006	GEO: GSE4922, GSE1456	448	Affymetrix U133 A+B	2x22K	448
Sotiriou C et al., J Natl Cancer Inst 2006	GEO: GSE2990	189	Affymetrix U133A	22K	80
Bonnefoi et al., Lancet Oncol 2007	GEO: GSE6861, GSE4779	161	Affymetrix X3P	61K	125
Desmedt C etal., Clin Cancer Res 2007	GEO: GSE7390	198	Affymetrix U133A	22K	154
Miller WR et al., Breast Cancer Res 2010	GEO: GSE5462	116	Affymetrix U133A	22K	116
Klein A et al., Int J Cancer 2007	GEO: GSE6596	26	Affymetrix U133A	22K	24
Bos et al., Nature 2009	GEO: GSE12276	204	Affymetrix U133 Plus 2.0	54K	204
Hoeflich et al., Clin Cancer Res 2009	GEO: GSE12763	30	Affymetrix U133 Plus 2.0	54K	30
Marty et al., Breast Cancer Res 2008	GEO: GSE13787	23	Affymetrix U133 Plus 2.0	54K	23
Merritt WM et al., N Engl J Med 2008	Array Express: E-MTAB-158	130	Affymetrix U133AAofAv2	23K	130
Schmidt M etal., Cancer Res 2008	GEO: GSE11121	200	Affymetrix U133A	22K	200
Yu K et al., PLoS Genet 2008	GEO: GSE5364	196	Affymetrix U133A	22K	183
Zhang Y et al., Breast Cancer Res Treat 2009	GEO: GSE12093	136	Affymetrix U133A	22K	136
Barry et al., J Clin Oncol 2010	GEO: GSE23593	50	Affymetrix U133 Plus 2.0	54K	50
Iwamoto T et al., J Natl Cancer Inst 2011	GEO: GSE22093, GSE22597	247	Affymetrix U133A	22K	100
Korde et al., Breast Cancer Res Treat 2010	GEO: GSE18728	61	Affymetrix U133 Plus 2.0	54K	61
Silver et al., J Clin Oncol 2010	GEO: GSE18864	84	Affymetrix U133 Plus 2.0	54K	84
Tabchy A et al., Clin Cancer Res 2010	GEO: GSE20271	178	Affymetrix U133A	22K	178
Jonsson et al., BCR 2010	GEO: GSE22133	359	Swegene H_v2.1.1 55K	55K	346
Chen et al., Breast Cancer Res Treat 2010	GEO: GSE10780	185	Affymetrix U133 Plus 2.0	54K	42
Desmedt et al., J Clin Oncol 2011	GEO: GSE16446	120	Affymetrix U133 Plus 2.0	54K	120
Guedj et al., Oncogene 2011	Array Express: E-MTAB-365	537	Affymetrix U133 Plus 2.0	54K	452
Hatzis C et al., JAMA 2011	GEO: GSE25066	508	Affymetrix U133A	22K	504
Popovici V et al., Breast Cancer Res 2010	GEO: GSE20194	278	Affymetrix U133A	22K	91
TCGA, Nature 2012	TCGA Data Portal - BRCA -	1215	Illumina, RNAseq V2	20K	1092
Ellis et al., Nature 2012	GEO: GSE29442, GSE35186	201	Agilent-014850 4x44K	44K	201
Curtis et al., Nature 2012	EGA: EGAS00000000083	2136	Illumina HT 12	49K	1974
Sabatier R et al., (our IPC series) PLoS One 2011	GEO: GSE31448	353	Affymetrix U133 Plus 2.0	54K	286
TOTAL		9601			8464
