## Supplementary Table S4 for "EFA6B regulates a stop signal for collective invasion in breast cancer"

### Sheet: Table S4
Supplementary Table 4: Correlations of PSD4 expression with clinico-pathological features of BC
Characteristics		N	PSD4 expression		p-value
			down (N=530)	no down (N=7934)
Age at diagnosis, years					0.1
	≤50	2205	161 (38%)	2044 (34%)
	>50	4322	268 (62%)	4054 (66%)
Pathological grade					1.18e-17
	1	624	17 (5%)	607 (11%)
	2	2405	84 (24%)	2321 (43%)
	3	2758	243 (71%)	2515 (46%)
Pathological lymph node status (pN)					0.124
	negative	3205	199 (53%)	3006 (57%)
	positive	2475	180 (47%)	2295 (43%)
Pathological tumor size (pT)					0.000713
	pT1	1917	107 (28%)	1810 (38%)
	pT2	2678	222 (59%)	2456 (52%)
	pT3	531	48 (13%)	483 (10%)
Pathological type					0.00216
	ductal	3978	304 (83%)	3674 (78%)
	lobular	498	17 (5%)	481 (10%)
	other	574	46 (13%)	528 (11%)
ER status*					2.74e-41
	negative	2288	2011 (25%)	277 (52%)
	positive	6176	5923 (75%)	253 (48%)
ERBB2 status*					0.00157
	negative	7253	6824 (86%)	429 (81%)
	positive	1211	1110 (14%)	101 (19%)
5-year DFS [95% CI]		6156	65% [59-70]	75% [74-77]	0.000475
Follow-up median, months (min-max)		6156	41 (1-232)	68 (1-382)	5.12e-07
*, status defined as previously described (Zangari et al,Cancer Res 2014)
